# Dynamic Gating by the Phenylalanine Clamp Loop Controls Peptide Translocation Through the Anthrax Toxin Nanopore

**DOI:** 10.1101/2025.09.25.678637

**Authors:** Jennifer M. Colby, Bryan A. Krantz

## Abstract

The ϕ-clamp loop, which contains the key F427 residue, is a critical active site in the anthrax toxin protective antigen (PA) nanopore, yet its precise role in governing the complex, multi-state dynamics of peptide translocation remains debated. Here, we dissect the peptide-clamp interaction mechanism using single-channel electrophysiology and a series of guest-host peptides, which are translocated via either wild-type PA, an ablated F427A mutant, or a polar aromatic F427Y mutant. Mutations to the ϕ clamp dramatically reduce peptide residence times but, critically, preserve the intermediate, partially blocked conductance states observed in the wild-type pore. Thermodynamic analysis reveals that the F427 residue is essential for creating a deep, energetically stable, fully blocked ‘hydrophobic trap’ (State 0), as its mutation leads to a significant destabilization of this state and a corresponding population shift to shallower intermediates. Kinetic analysis of the state-to-state transitions demonstrates that while the F427A mutation lowers the energetic barrier for escape from this trap, it disrupts the efficient, hydrophobically driven entry. Furthermore, the strong correlations between kinetic parameters and peptide molecular properties (hydrophobicity, aromaticity) that are a hallmark of the wild-type pore are completely abolished in the F427A mutant. These results support a refined model where F427 acts as a specific chemical ‘reader,’ and the intermediate states arise from larger-scale, dynamic dilation of the entire clamp-containing loop. This detailed mechanistic insight provides a framework for the rational engineering of next-generation nanopore biosensors.
