## Supporting Document 1 for "Dynamic Gating by the Phenylalanine Clamp Loop Controls Peptide Translocation Through the Anthrax Toxin Nanopore"

pore_variant_	peptide_	frac_cond_1_mean	frac_cond_1_std	frac_cond_2_mean	frac_cond_2_std
PA	guesthost_Ala	0.2747	0.0211	0.6276	0.0123
PA	guesthost_Leu	0.2230	0.0634	0.5360	0.0657
PA	guesthost_Phe	0.2014	0.0124	0.4767	0.0416
PA	guesthost_Thr	0.2744	0.0302	0.6654	0.0101
PA	guesthost_Trp	0.1357	0.0107	0.4559	0.0174
PA	guesthost_TrpDL	0.1107	0.0193	0.4109	0.0184
PA	guesthost_Tyr	0.2514	0.0636	0.5327	0.0077
PA_F427A	guesthost_Ala	0.1615	0.0499	0.5833	0.0255
PA_F427A	guesthost_Leu	0.0979	0.0279	0.4334	0.0319
PA_F427A	guesthost_Phe	0.1048	0.0392	0.3752	0.0318
PA_F427A	guesthost_Thr	0.1765	0.0190	0.5550	0.0079
PA_F427A	guesthost_Trp	0.0695	0.0285	0.3238	0.0268
PA_F427A	guesthost_TrpDL	0.0790	0.0093	0.3201	0.0267
PA_F427A	guesthost_Tyr	0.0899	0.0106	0.4290	0.0125
PA_F427Y	guesthost_Ala	0.2429	0.0182	0.5875	0.0133
PA_F427Y	guesthost_Leu	0.1778	0.0042	0.5246	0.0115
PA_F427Y	guesthost_Phe	0.1579	0.0103	0.5270	0.0088
PA_F427Y	guesthost_Thr	0.2591	0.0099	0.6069	0.0092
PA_F427Y	guesthost_Trp	0.1041	0.0052	0.4539	0.0146
PA_F427Y	guesthost_TrpDL	0.1046	0.0111	0.4507	0.0219
PA_F427Y	guesthost_Tyr	0.1610	0.0174	0.5275	0.0096
