## Supporting Document 2 for "Dynamic Gating by the Phenylalanine Clamp Loop Controls Peptide Translocation Through the Anthrax Toxin Nanopore"

pore_variant	peptide	state	occupancy	delta_g	wt_ref_g	delta_delta_g
PA	Ala	0	0.5685	0.3346	0.3346	0.0000
PA	Ala	1	0.1280	1.2177	1.2177	0.0000
PA	Ala	2	0.3035	0.7064	0.7064	0.0000
PA	Leu	0	0.5954	0.3072	0.3072	0.0000
PA	Leu	1	0.1718	1.0434	1.0434	0.0000
PA	Leu	2	0.2327	0.8636	0.8636	0.0000
PA	Phe	0	0.4565	0.4646	0.4646	0.0000
PA	Phe	1	0.2509	0.8192	0.8192	0.0000
PA	Phe	2	0.2926	0.7280	0.7280	0.0000
PA	Thr	0	0.5147	0.3934	0.3934	0.0000
PA	Thr	1	0.1478	1.1326	1.1326	0.0000
PA	Thr	2	0.3375	0.6435	0.6435	0.0000
PA	Trp	0	0.7034	0.2085	0.2085	0.0000
PA	Trp	1	0.2037	0.9427	0.9427	0.0000
PA	Trp	2	0.0930	1.4073	1.4073	0.0000
PA	TrpDL	0	0.9198	0.0495	0.0495	0.0000
PA	TrpDL	1	0.0631	1.6370	1.6370	0.0000
PA	TrpDL	2	0.0171	2.4099	2.4099	0.0000
PA	Tyr	0	0.4777	0.4376	0.4376	0.0000
PA	Tyr	1	0.1666	1.0618	1.0618	0.0000
PA	Tyr	2	0.3557	0.6123	0.6123	0.0000
PA_F427A	Ala	0	0.1273	1.2210	0.3346	0.8863
PA_F427A	Ala	1	0.7792	0.1478	1.2177	-1.0699
PA_F427A	Ala	2	0.0934	1.4044	0.7064	0.6980
PA_F427A	Leu	0	0.1015	1.3553	0.3072	1.0482
PA_F427A	Leu	1	0.5807	0.3220	1.0434	-0.7215
PA_F427A	Leu	2	0.3178	0.6792	0.8636	-0.1845
PA_F427A	Phe	0	0.0979	1.3768	0.4646	0.9123
PA_F427A	Phe	1	0.4511	0.4716	0.8192	-0.3476
PA_F427A	Phe	2	0.4510	0.4717	0.7280	-0.2564
PA_F427A	Thr	0	0.1438	1.1487	0.3934	0.7553
PA_F427A	Thr	1	0.2935	0.7262	1.1326	-0.4064
PA_F427A	Thr	2	0.5627	0.3407	0.6435	-0.3028
PA_F427A	Trp	0	0.0603	1.6633	0.2085	1.4549
PA_F427A	Trp	1	0.7307	0.1859	0.9427	-0.7569
PA_F427A	Trp	2	0.2090	0.9275	1.4073	-0.4797
PA_F427A	TrpDL	0	0.1511	1.1194	0.0495	1.0699
PA_F427A	TrpDL	1	0.7325	0.1844	1.6370	-1.4526
PA_F427A	TrpDL	2	0.1163	1.2746	2.4099	-1.1353
PA_F427A	Tyr	0	0.0488	1.7896	0.4376	1.3519
PA_F427A	Tyr	1	0.3409	0.6376	1.0618	-0.4243
PA_F427A	Tyr	2	0.6104	0.2925	0.6123	-0.3199
PA_F427Y	Ala	0	0.6737	0.2340	0.3346	-0.1006
PA_F427Y	Ala	1	0.0832	1.4732	1.2177	0.2555
PA_F427Y	Ala	2	0.2431	0.8378	0.7064	0.1314
PA_F427Y	Leu	0	0.3898	0.5581	0.3072	0.2510
PA_F427Y	Leu	1	0.3147	0.6850	1.0434	-0.3585
PA_F427Y	Leu	2	0.2955	0.7222	0.8636	-0.1415
PA_F427Y	Phe	0	0.1799	1.0163	0.4646	0.5517
PA_F427Y	Phe	1	0.3799	0.5734	0.8192	-0.2458
PA_F427Y	Phe	2	0.4402	0.4861	0.7280	-0.2420
PA_F427Y	Thr	0	0.3636	0.5994	0.3934	0.2059
PA_F427Y	Thr	1	0.1344	1.1890	1.1326	0.0563
PA_F427Y	Thr	2	0.5020	0.4083	0.6435	-0.2353
PA_F427Y	Trp	0	0.2105	0.9231	0.2085	0.7146
PA_F427Y	Trp	1	0.5614	0.3420	0.9427	-0.6008
PA_F427Y	Trp	2	0.2280	0.8758	1.4073	-0.5315
PA_F427Y	TrpDL	0	0.5143	0.3939	0.0495	0.3444
PA_F427Y	TrpDL	1	0.3438	0.6325	1.6370	-1.0045
PA_F427Y	TrpDL	2	0.1419	1.1569	2.4099	-1.2530
PA_F427Y	Tyr	0	0.0744	1.5393	0.4376	1.1017
PA_F427Y	Tyr	1	0.2570	0.8050	1.0618	-0.2569
PA_F427Y	Tyr	2	0.6686	0.2385	0.6123	-0.3739
