## Supporting Document 3 for "Dynamic Gating by the Phenylalanine Clamp Loop Controls Peptide Translocation Through the Anthrax Toxin Nanopore"

peptide_name	nanopore_name	transition_from	transition_to	best_model	bic	r_squared	tau_mean	tau_mean_err	tau_fast	A_fast	tau_fast_err	A_fast_err	tau_middle	A_middle	tau_middle_err	A_middle_err	tau_slow	A_slow	tau_slow_err	A_slow_err
guesthost_Ala	PA	0	1	3-exp	-3562.21	0.971233	0.0192952	0.000397071	0.00326508	1.0	0.000196957	0.028773	0.012559	0.274491	0.00098244	0.0364647	0.493726	0.0254854	0.0192753	0.00114636
guesthost_Ala	PA	0	2	3-exp	-4690.09	0.966673	0.0148801	0.000217307	0.00272714	1.0	0.000232054	0.0420768	0.00879439	0.368885	0.000725467	0.0620361	0.259769	0.0342951	0.00735234	0.00115221
guesthost_Ala	PA	0	3	3-exp	-1827.64	0.981829	0.023396	0.000522951	0.00399873	1.0	0.000200405	0.0249986	0.0200909	0.216656	0.00180028	0.0236215	0.513723	0.0292851	0.0279141	0.00189711
guesthost_Ala	PA	1	0	2-exp	-771.562	0.590833	0.00322611	0.000169641	0.00215136	1.0	0.000620401	0.163585	0.00602571	0.178361	0.00127705	0.133319	0.00602571	0.178361	0.00127705	0.133319
guesthost_Ala	PA	1	2	1-exp	-1171.54	0.581001	0.00239115	8.43966e-05	0.00239115	1.1	8.43966e-05	0.0515194
guesthost_Ala	PA	1	3	1-exp	-1251.73	0.67855	0.0025312	7.44414e-05	0.0025312	1.1	7.44414e-05	0.0440294
guesthost_Ala	PA	2	0	2-exp	-207.804	0.166656	0.00302762	0.00251108	0.00118572	0.999999	0.00419485	1.80536	0.00184992	0.995668	0.000775892	4.24997	0.00184992	0.995668	0.000775892	4.24997
guesthost_Ala	PA	2	1	2-exp	-1826.7	0.886958	0.00458746	0.000297082	0.00150985	1.0	0.000522791	0.335343	0.00451636	0.681435	0.000236768	0.118424	0.00451636	0.681435	0.000236768	0.118424
guesthost_Ala	PA	2	3	2-exp	-9941.85	0.942042	0.00545576	4.417e-05	0.00224893	1.0	0.00013763	0.0456012	0.00468013	0.685201	9.49892e-05	0.0623067	0.00468013	0.685201	9.49892e-05	0.0623067
guesthost_Leu	PA	0	1	3-exp	-1585.91	0.993838	0.016946	0.0282761	0.008369	0.956604	0.0002842	0.0210398	0.0359568	0.173471	0.00551575	0.018883	1.0	0.00270276	12.9419	0.00744661
guesthost_Leu	PA	0	2	2-exp	-1164.29	0.991241	0.0137219	9.09909e-05	0.00899208	0.945983	0.000193923	0.0116845	0.0466715	0.111749	0.00181844	0.0079986	0.0466715	0.111749	0.00181844	0.0079986
guesthost_Leu	PA	0	3	3-exp	-1054.76	0.993323	0.0200741	0.000163177	0.00428023	0.29721	0.0022578	0.167577	0.0109519	0.838056	0.00114185	0.194497	0.0919096	0.104708	0.00345305	0.00669517
guesthost_Leu	PA	1	0	2-exp	-174.86	0.533533	0.00330241	0.00256769	0.00128185	1.0	0.00734331	6.95805	0.00202056	1.0	0.00306714	10.6612	0.00202056	1.0	0.00306714	10.6612
guesthost_Leu	PA	1	2	2-exp	-787.671	0.902212	0.00444274	0.000187592	0.0019776	1.0	0.000582296	0.143565	0.00469374	0.525196	0.000482486	0.210337	0.00469374	0.525196	0.000482486	0.210337
guesthost_Leu	PA	1	3	3-exp	-773.745	0.951335	0.00949332	0.547902	0.00116632	1.0	0.00163777	1.93511	0.00462513	1.0	0.000814928	0.30364	1.0	0.00370187	153.239	0.0187932
guesthost_Leu	PA	2	0	1-exp	-76.2586	0.307166	0.00248036	0.000279479	0.00248036	1.1	0.000279479	0.149071
guesthost_Leu	PA	2	1	2-exp	-1173.87	0.975975	0.00662279	0.000121745	0.00215034	0.351655	0.00106311	0.0925594	0.00586662	1.0	0.0001805	0.10118	0.00586662	1.0	0.0001805	0.10118
guesthost_Leu	PA	2	3	2-exp	-1067.76	0.902782	0.00484821	0.000126508	0.00233649	1.0	0.000378896	0.0941248	0.005883	0.426944	0.000428621	0.117343	0.005883	0.426944	0.000428621	0.117343
guesthost_Phe	PA	0	1	3-exp	-4317.1	0.990715	0.0161837	7.14196e-05	0.00329856	0.685024	0.000183628	0.0203747	0.0182696	0.518159	0.00039225	0.0133034	0.115623	0.038552	0.00343579	0.00196461
guesthost_Phe	PA	0	2	3-exp	-2053.08	0.990449	0.0188629	0.000125561	0.00223102	0.741227	0.00031972	0.084403	0.0169542	0.449816	0.00118542	0.0186238	0.0534869	0.179164	0.00189185	0.0173029
guesthost_Phe	PA	0	3	3-exp	-1069.36	0.995986	0.0291832	0.000276662	0.00744604	0.800502	0.000359234	0.019721	0.0537939	0.324291	0.0105836	0.0778622	0.119453	0.0483684	0.0766414	0.0945019
guesthost_Phe	PA	1	0	2-exp	-1773.03	0.893149	0.00463276	9.48888e-05	0.00226	1.0	0.00028249	0.0744566	0.00716595	0.331117	0.000412236	0.0577197	0.00716595	0.331117	0.000412236	0.0577197
guesthost_Phe	PA	1	2	2-exp	-4500.36	0.904496	0.00458676	4.7797e-05	0.00264222	1.0	0.000147097	0.0311806	0.00749971	0.259281	0.000265659	0.0319275	0.00749971	0.259281	0.000265659	0.0319275
guesthost_Phe	PA	1	3	3-exp	-1486.92	0.979213	0.00889886	0.000461431	0.00141168	1.0	0.000745951	0.537816	0.00614633	0.50139	0.00179089	0.0986277	0.0142136	0.309948	0.00127279	0.105072
guesthost_Phe	PA	2	0	2-exp	-1039.9	0.912418	0.00496185	0.000119729	0.00230464	1.0	0.000385031	0.0951332	0.00730271	0.363866	0.000509997	0.0747604	0.00730271	0.363866	0.000509997	0.0747604
guesthost_Phe	PA	2	1	2-exp	-7987.08	0.984213	0.00758284	2.38193e-05	0.00489638	1.0	0.000136702	0.0380317	0.0092855	0.289317	0.00030811	0.0438137	0.0092855	0.289317	0.00030811	0.0438137
guesthost_Phe	PA	2	3	2-exp	-866.776	0.885499	0.00469711	0.000183847	0.0020259	1.0	0.00051766	0.161164	0.00654835	0.407922	0.00058125	0.106984	0.00654835	0.407922	0.00058125	0.106984
guesthost_Thr	PA	0	1	3-exp	-16114.1	0.985855	0.0169135	0.000117853	0.00541804	1.0	7.36132e-05	0.00785413	0.0205956	0.15013	0.000783365	0.00928887	0.557877	0.0150633	0.00941678	0.000316763
guesthost_Thr	PA	0	2	3-exp	-14992.3	0.983254	0.0133358	8.52294e-05	0.00458822	0.988513	9.64752e-05	0.0136921	0.0146193	0.219889	0.00058017	0.0173569	0.368248	0.0151683	0.006981	0.000352627
guesthost_Thr	PA	0	3	3-exp	-2664.53	0.951373	0.0180136	0.000496223	0.00355641	1.0	0.000167083	0.0258452	0.0264307	0.139167	0.00280945	0.0143252	0.501597	0.0214891	0.0321354	0.00161504
guesthost_Thr	PA	1	0	2-exp	-1219.17	0.337488	0.00285063	0.000297325	0.00163977	0.999999	0.000735808	0.267244	0.00320249	0.378101	0.000444533	0.334171	0.00320249	0.378101	0.000444533	0.334171
guesthost_Thr	PA	1	2	2-exp	-4874.77	0.655399	0.00331736	0.000162289	0.00146197	0.999999	0.000350035	0.137765	0.00262576	0.706609	0.000119641	0.228936	0.00262576	0.706609	0.000119641	0.228936
guesthost_Thr	PA	1	3	1-exp	-3927.06	0.614973	0.00259408	4.23197e-05	0.00259408	1.1	4.23197e-05	0.0241176
guesthost_Thr	PA	2	0	1-exp	-1049.62	0.242771	0.00222613	0.000107984	0.00222613	1.1	0.000107984	0.0639719
guesthost_Thr	PA	2	1	2-exp	-5541.03	0.864187	0.00410233	7.05552e-05	0.00195956	1.0	0.000207733	0.0600784	0.0046284	0.462961	0.000168665	0.0680932	0.0046284	0.462961	0.000168665	0.0680932
guesthost_Thr	PA	2	3	2-exp	-26901.4	0.884063	0.0054509	4.61555e-05	0.00191692	1.0	0.000138523	0.0664115	0.00354563	0.996717	6.13448e-05	0.0938956	0.00354563	0.996717	6.13448e-05	0.0938956
guesthost_Trp	PA	0	1	3-exp	-56901.3	0.992107	0.0365131	7.31848e-05	0.00966241	0.820372	3.99909e-05	0.00181284	0.0943459	0.187367	0.000509825	0.000956572	1.0	0.010909	0.00835512	0.000131528
guesthost_Trp	PA	0	2	3-exp	-15905.3	0.993827	0.0262194	6.78689e-05	0.00595623	0.757738	0.000104916	0.0074679	0.0261182	0.299453	0.000591498	0.00850733	0.224812	0.0617625	0.00180222	0.000884619
guesthost_Trp	PA	0	3	3-exp	-548.529	0.970569	0.0290114	0.00095406	0.002319	1.0	0.000550566	0.15637	0.0143955	0.349337	0.00243958	0.0681324	0.262536	0.0825164	0.0198113	0.0076733
guesthost_Trp	PA	1	0	3-exp	-28607.3	0.920803	0.0070524	0.00028629	0.00133326	1.0	0.000674729	0.163186	0.00282085	0.955568	0.000373143	0.485623	0.0377205	0.0801585	0.000428982	0.00159999
guesthost_Trp	PA	1	2	2-exp	-11666.1	0.885612	0.00893158	7.54806e-05	0.00310156	1.0	6.57278e-05	0.0181835	0.0570606	0.102172	0.000899934	0.00233929	0.0570606	0.102172	0.000899934	0.00233929
guesthost_Trp	PA	1	3	2-exp	-3981.6	0.991678	0.0308229	0.000143458	0.00179495	1.0	0.000134279	0.101675	0.0496518	0.58463	0.000228345	0.00407726	0.0496518	0.58463	0.000228345	0.00407726
guesthost_Trp	PA	2	0	3-exp	-12401.5	0.975848	0.00679174	9.87884e-05	0.00146969	0.79152	0.000195282	0.116169	0.00582828	0.927371	8.69119e-05	0.0263724	0.0247475	0.0090305	0.0023093	0.00194967
guesthost_Trp	PA	2	1	3-exp	-21267.1	0.984393	0.00745209	1.705e-05	0.00386674	0.394633	0.000565193	0.143064	0.00647743	0.876769	0.000240325	0.151088	0.0473662	0.00521332	0.00262507	0.000546106
guesthost_Trp	PA	2	3	2-exp	-3148.4	0.825258	0.00396688	5.23822e-05	0.00357001	1.0	7.5992e-05	0.0224864	0.0518291	0.00765723	0.0112334	0.00181926	0.0518291	0.00765723	0.0112334	0.00181926
guesthost_TrpDL	PA	0	1	3-exp	-106273.0	0.996981	0.07323	6.16866e-05	0.017399	0.683194	5.68411e-05	0.00113652	0.107998	0.266027	0.000404541	0.00104287	1.0	0.0326127	0.00262431	0.000140386
guesthost_TrpDL	PA	0	2	3-exp	-1191.89	0.968251	0.264106	0.00438949	0.00224404	0.885222	0.000557091	0.204103	0.0422162	0.270724	0.0071429	0.028077	1.0	0.25069	0.0170494	0.00696168
guesthost_TrpDL	PA	0	3	2-exp	-222.331	0.908576	0.378977	0.0169907	0.00729988	0.587977	0.00221978	0.0876428	1.0	0.374685	0.039532	0.0213893	1.0	0.374685	0.039532	0.0213893
guesthost_TrpDL	PA	1	0	2-exp	-26465.6	0.764892	0.00426481	2.44708e-05	0.00299846	1.0	3.43838e-05	0.0107969	0.0445826	0.0284047	0.0010167	0.000861574	0.0445826	0.0284047	0.0010167	0.000861574
guesthost_TrpDL	PA	1	2	3-exp	-7144.97	0.980085	0.00954428	6.76033e-05	0.00243245	0.766392	0.000268483	0.0471606	0.006708	0.687092	0.000293864	0.0720166	0.0942735	0.032576	0.00249213	0.00133237
guesthost_TrpDL	PA	1	3	2-exp	-500.093	0.883725	0.0119615	0.000449161	0.00263494	1.0	0.000450128	0.153894	0.0487067	0.191483	0.00335207	0.0188519	0.0487067	0.191483	0.00335207	0.0188519
guesthost_TrpDL	PA	2	0	2-exp	-339.539	0.607915	0.00343647	0.000137799	0.00263329	1.0	0.000521165	0.152592	0.0142723	0.0562757	0.00504806	0.0369761	0.0142723	0.0562757	0.00504806	0.0369761
guesthost_TrpDL	PA	2	1	3-exp	-9710.27	0.995236	0.0131991	0.000112112	0.00464187	0.348813	0.00028606	0.0137611	0.0139133	0.816172	0.000129799	0.0171427	0.253045	0.000886454	0.214092	0.000392707
guesthost_TrpDL	PA	2	3	2-exp	-791.865	0.773366	0.00375342	9.17196e-05	0.00319521	1.0	0.000202151	0.0563486	0.0210737	0.0264883	0.00596141	0.0122778	0.0210737	0.0264883	0.00596141	0.0122778
guesthost_Tyr	PA	0	1	3-exp	-45088.4	0.991224	0.034732	7.16614e-05	0.0110237	0.750677	6.08777e-05	0.00198	0.0847648	0.192319	0.000661686	0.0014512	0.725626	0.0139946	0.00740731	0.000223836
guesthost_Tyr	PA	0	2	3-exp	-14498.2	0.984711	0.030434	0.000141965	0.00362055	0.736001	0.000103668	0.0115675	0.0294944	0.391226	0.000419471	0.00556577	0.392583	0.0413424	0.00454206	0.000675675
guesthost_Tyr	PA	0	3	3-exp	-1194.82	0.962025	0.0374343	0.00145951	0.00354828	1.0	0.000225783	0.0389987	0.042012	0.143377	0.00566316	0.0150161	0.84748	0.0328768	0.0695521	0.00312203
guesthost_Tyr	PA	1	0	2-exp	-14625.3	0.835261	0.00379854	3.06113e-05	0.00224518	1.0	9.83432e-05	0.0244894	0.00532827	0.291532	0.000120953	0.028666	0.00532827	0.291532	0.000120953	0.028666
guesthost_Tyr	PA	1	2	2-exp	-54957.1	0.886897	0.00426081	1.64814e-05	0.0022511	1.0	4.98447e-05	0.0132551	0.00509653	0.394328	4.80238e-05	0.0168854	0.00509653	0.394328	4.80238e-05	0.0168854
guesthost_Tyr	PA	1	3	3-exp	-9730.38	0.981713	0.00767166	0.000130727	0.00139382	0.796201	0.000224124	0.166523	0.00684138	0.908415	0.000129572	0.0199436	0.0194699	0.0178269	0.00232064	0.00668606
guesthost_Tyr	PA	2	0	2-exp	-9547.27	0.897188	0.00529148	3.69646e-05	0.00248955	1.0	0.000106568	0.0315865	0.0108082	0.259242	0.000197606	0.0115093	0.0108082	0.259242	0.000197606	0.0115093
guesthost_Tyr	PA	2	1	3-exp	-127092.0	0.995177	0.011993	0.000245607	0.00408684	0.267255	8.72901e-05	0.00336306	0.0119969	0.907404	2.04224e-05	0.00410849	1.0	1.47796e-05	18.7929	3.35376e-05
guesthost_Tyr	PA	2	3	2-exp	-8468.1	0.847438	0.00427413	3.17591e-05	0.00287391	1.0	7.96723e-05	0.0210914	0.0129825	0.107854	0.000401268	0.00794802	0.0129825	0.107854	0.000401268	0.00794802
guesthost_Ala	PA_F427A	0	1	3-exp	-1712.99	0.920245	0.0134635	0.00038283	0.00297678	1.0	0.000256846	0.0517086	0.0232993	0.140736	0.00415847	0.0224119	0.218817	0.0329392	0.0215067	0.00481848
guesthost_Ala	PA_F427A	0	2	3-exp	-310.613	0.925789	0.0491079	0.00536285	0.00247673	1.0	0.000844067	0.316463	0.0521769	0.245366	0.0107629	0.0275652	0.995038	0.0339974	0.325767	0.0107909
guesthost_Ala	PA_F427A	0	3	2-exp	-43.344	0.983894	0.104866	1.26707	0.0161229	0.89317	0.00585412	0.123561	1.0	0.0904658	15.711	0.16142	1.0	0.0904658	15.711	0.16142
guesthost_Ala	PA_F427A	1	0	3-exp	-3356.72	0.993296	0.0684984	0.000361326	0.00534901	0.695274	0.000205643	0.0126344	0.0567454	0.271904	0.00269171	0.00760558	0.353358	0.13966	0.00497286	0.00373988
guesthost_Ala	PA_F427A	1	2	3-exp	-3000.4	0.986801	0.030391	0.000293207	0.00330154	0.970747	0.000143241	0.0256369	0.0270439	0.294138	0.00119932	0.0115792	0.315181	0.061017	0.00739721	0.0020748
guesthost_Ala	PA_F427A	1	3	3-exp	-2412.51	0.987025	0.0313271	0.000385125	0.00527423	1.0	0.000109863	0.0144193	0.122872	0.136296	0.00983724	0.00629946	0.459898	0.0202348	0.0889262	0.00767517
guesthost_Ala	PA_F427A	2	0	1-exp	-42.648	0.240166	0.00227347	0.000651095	0.00227347	1.1	0.000651095	0.368701
guesthost_Ala	PA_F427A	2	1	3-exp	-1905.21	0.888122	0.00449653	0.000465389	0.00143567	1.0	0.00129025	0.521997	0.00283484	1.0	0.000716506	1.04353	0.0334021	0.00676648	0.0127584	0.00343433
guesthost_Ala	PA_F427A	2	3	2-exp	-3411.66	0.908341	0.0049489	0.000101702	0.00189338	1.0	0.0003369	0.209466	0.00324482	0.941661	0.000160206	0.277566	0.00324482	0.941661	0.000160206	0.277566
guesthost_Leu	PA_F427A	0	1	3-exp	-2202.95	0.875174	0.00575097	0.000280885	0.00175223	1.0	0.000807533	0.186682	0.00483811	0.492488	0.00114914	0.306543	0.0475417	0.0339919	0.00415791	0.00463735
guesthost_Leu	PA_F427A	0	2	2-exp	-220.644	0.302307	0.00282475	0.000121836	0.00254492	1.0	0.000602479	0.2216	0.0242334	0.011547	0.0231653	0.0137649	0.0242334	0.011547	0.0231653	0.0137649
guesthost_Leu	PA_F427A	0	3	1-exp	-14.1734	0.0888853	0.00230357	0.00188668	0.00230357	1.1	0.00188668	0.994849
guesthost_Leu	PA_F427A	1	0	3-exp	-6147.28	0.986717	0.0118429	8.12387e-05	0.00195938	0.817705	0.00025967	0.0685382	0.00917769	0.352708	0.0011768	0.0273254	0.0217512	0.321989	0.000553067	0.0314268
guesthost_Leu	PA_F427A	1	2	2-exp	-4095.43	0.995291	0.017161	4.23467e-05	0.0161598	0.937816	0.00024006	0.0169673	0.0351289	0.0571053	0.00325224	0.0188722	0.0351289	0.0571053	0.00325224	0.0188722
guesthost_Leu	PA_F427A	1	3	2-exp	-4748.06	0.996623	0.0165419	4.73114e-05	0.0023292	0.233577	0.000359906	0.037009	0.0166562	0.960477	4.98299e-05	0.00564939	0.0166562	0.960477	4.98299e-05	0.00564939
guesthost_Leu	PA_F427A	2	0	2-exp	-1021.97	0.959467	0.00652713	0.000252942	0.00166052	1.0	0.000443673	0.290772	0.00715737	0.679943	0.000231274	0.0559807	0.00715737	0.679943	0.000231274	0.0559807
guesthost_Leu	PA_F427A	2	1	3-exp	-7908.56	0.989471	0.00916508	2.56109e-05	0.0059534	0.990004	0.000197858	0.0495975	0.0130566	0.218349	0.00126857	0.0526554	0.0655457	0.00641229	0.0128698	0.00243352
guesthost_Leu	PA_F427A	2	3	2-exp	-2224.28	0.763886	0.00384222	6.19423e-05	0.00304592	1.0	0.000121719	0.0351205	0.0288305	0.02762	0.00295707	0.00414407	0.0288305	0.02762	0.00295707	0.00414407
guesthost_Phe	PA_F427A	0	1	3-exp	-3538.08	0.929929	0.00660499	0.00013338	0.00198165	1.0	0.000352351	0.0889676	0.00653912	0.470352	0.000578869	0.0905872	0.0792041	0.01954	0.00600519	0.00210995
guesthost_Phe	PA_F427A	0	2	1-exp	-201.553	0.148079	0.00226562	0.000229378	0.00226562	1.1	0.000229378	0.128784
guesthost_Phe	PA_F427A	0	3	2-exp	-24.3946	0.261522	0.014168	180369.0	0.00259117	1.0	604.902	145025.0	1.0	0.0115769	18252500.0	31167.9	1.0	0.0115769	18252500.0	31167.9
guesthost_Phe	PA_F427A	1	0	3-exp	-10780.7	0.992031	0.0115662	4.51344e-05	0.00282566	0.429845	0.000181381	0.0158025	0.0113145	0.810222	7.63549e-05	0.0114011	0.323889	0.00365683	0.0151699	0.000161474
guesthost_Phe	PA_F427A	1	2	3-exp	-6445.89	0.990326	0.00968611	3.77123e-05	0.00268203	0.469771	0.000294819	0.0246279	0.00966302	0.811916	0.000237665	0.0256841	0.0300017	0.0193526	0.00369487	0.00674139
guesthost_Phe	PA_F427A	1	3	2-exp	-6419.37	0.990621	0.0111783	6.39863e-06	0.00935679	0.993415	3.74541	353823.0	0.00935683	0.201258	18.5198	353823.0	0.00935683	0.201258	18.5198	353823.0
guesthost_Phe	PA_F427A	2	0	2-exp	-1064.64	0.963795	0.008357	0.000119353	0.00246658	1.0	0.000263695	0.0896327	0.0153333	0.384158	0.00042816	0.0210399	0.0153333	0.384158	0.00042816	0.0210399
guesthost_Phe	PA_F427A	2	1	3-exp	-17117.6	0.994232	0.0126438	2.09584e-05	0.00319773	0.511414	0.000109008	0.00961115	0.0151214	0.725397	0.000105781	0.0063576	0.0744473	0.000529401	0.101246	0.00116499
guesthost_Phe	PA_F427A	2	3	2-exp	-3100.46	0.729001	0.00370245	4.94614e-05	0.00284998	1.0	0.000121504	0.0361158	0.0206346	0.041313	0.00165914	0.00583661	0.0206346	0.041313	0.00165914	0.00583661
guesthost_Thr	PA_F427A	0	1	3-exp	-1435.31	0.963279	0.00649503	0.000191399	0.00475595	0.506752	5.2621	1510880.0	0.00475938	0.64068	3.94407	1510880.0	0.0395237	0.0262047	0.00684843	0.0071453
guesthost_Thr	PA_F427A	0	2	2-exp	-119.586	0.64722	0.0434871	0.0107131	0.00282696	1.0	0.000735746	0.237155	1.0	0.0406601	0.231543	0.0122289	1.0	0.0406601	0.231543	0.0122289
guesthost_Thr	PA_F427A	0	3	1-exp	-11.1555	0.444355	0.0027972	0.000975326	0.0027972	1.1	0.000975326	0.429716
guesthost_Thr	PA_F427A	1	0	3-exp	-1331.66	0.949507	0.00851685	0.000841828	0.00147717	1.0	0.00241508	0.650638	0.00326364	0.801773	0.0019039	1.60895	0.0329229	0.134343	0.00143062	0.0101605
guesthost_Thr	PA_F427A	1	2	3-exp	-2991.02	0.944392	0.00567812	0.000278206	0.0015654	1.0	0.000765336	0.195415	0.00384096	0.801022	0.000700362	0.397446	0.0194186	0.0533522	0.00166174	0.0108741
guesthost_Thr	PA_F427A	1	3	3-exp	-2036.01	0.955067	0.00763284	0.000210929	0.00189316	1.0	0.000895109	0.387416	0.00413388	0.74404	0.000990333	0.583104	0.0598369	0.0445195	0.00327461	0.00340249
guesthost_Thr	PA_F427A	2	0	1-exp	-27.8516	0.188486	0.00227718	0.00102203	0.00227718	1.1	0.00102203	0.565631
guesthost_Thr	PA_F427A	2	1	3-exp	-4758.76	0.96805	0.00755549	8.82987e-05	0.00229722	0.963798	0.000220892	0.0430853	0.0068626	0.558381	0.000306633	0.0604425	0.146251	0.0103212	0.00941216	0.000741335
guesthost_Thr	PA_F427A	2	3	3-exp	-8798.19	0.969399	0.006618	3.86447e-05	0.00293562	1.0	0.000266996	0.129772	0.00595614	0.602055	0.000479781	0.148979	0.0283304	0.0034049	0.0171829	0.00409063
guesthost_Trp	PA_F427A	0	1	3-exp	-5520.6	0.847432	0.00545641	0.000516975	0.00137672	1.0	0.00153815	0.942996	0.0024948	1.0	0.00083756	1.62278	0.0713398	0.0222161	0.003717	0.00156489
guesthost_Trp	PA_F427A	0	2	2-exp	-130.158	0.322994	0.00634409	0.117844	0.00258446	1.0	0.000460876	0.175596	1.0	0.00375964	33.0813	0.00692474	1.0	0.00375964	33.0813	0.00692474
guesthost_Trp	PA_F427A	0	3	1-exp	-11.507	0.152392	0.00234092	0.00181351	0.00234092	1.1	0.00181351	0.942019
guesthost_Trp	PA_F427A	1	0	3-exp	-17694.2	0.995994	0.0363487	5.44331e-05	0.00650616	0.650531	8.34388e-05	0.00388491	0.0539129	0.341323	0.000630607	0.00256423	0.178525	0.0768217	0.00170609	0.00196224
guesthost_Trp	PA_F427A	1	2	3-exp	-2281.98	0.985593	0.0440135	0.000340446	0.00223703	0.959731	0.000278897	0.0905783	0.0194896	0.258442	0.00253179	0.026147	0.143247	0.257107	0.00217483	0.00705912
guesthost_Trp	PA_F427A	1	3	3-exp	-1980.48	0.99757	0.106364	0.000314303	0.00286466	0.332555	0.000539658	0.0505859	0.063637	0.334818	0.00371128	0.013074	0.181247	0.464032	0.0020866	0.0153865
guesthost_Trp	PA_F427A	2	0	2-exp	-403.139	0.981249	0.0440639	0.000744277	0.0139977	0.572972	0.00132513	0.0245783	0.116096	0.310464	0.00439268	0.0184095	0.116096	0.310464	0.00439268	0.0184095
guesthost_Trp	PA_F427A	2	1	3-exp	-6445.64	0.997591	0.0405712	7.00281e-05	0.00271641	0.326639	0.000375193	0.0253774	0.0179679	0.266065	0.00113353	0.0119566	0.0615452	0.567116	0.000289226	0.00731161
guesthost_Trp	PA_F427A	2	3	2-exp	-861.095	0.737444	0.00342085	8.45166e-05	0.00292471	1.0	0.00017972	0.0573521	0.0240735	0.0206094	0.00631056	0.00735417	0.0240735	0.0206094	0.00631056	0.00735417
guesthost_TrpDL	PA_F427A	0	1	3-exp	-35295.3	0.958861	0.0110112	6.0739e-05	0.00386745	1.0	3.73478e-05	0.00596057	0.0307165	0.128449	0.000554156	0.00245987	0.410274	0.00779553	0.0103623	0.0002708
guesthost_TrpDL	PA_F427A	0	2	2-exp	-623.271	0.793657	0.0223005	0.00181123	0.00324957	1.0	0.000280006	0.0735233	0.374502	0.0508701	0.0398182	0.0049485	0.374502	0.0508701	0.0398182	0.0049485
guesthost_TrpDL	PA_F427A	0	3	2-exp	-118.757	0.928981	0.011405	0.000595234	0.00270547	1.0	0.000873941	0.261586	0.0318557	0.273091	0.00407989	0.0468865	0.0318557	0.273091	0.00407989	0.0468865
guesthost_TrpDL	PA_F427A	1	0	3-exp	-51374.4	0.989403	0.0252537	5.26849e-05	0.00411139	0.94245	3.48813e-05	0.00412957	0.0281268	0.255719	0.000314599	0.00280363	0.285719	0.0496516	0.0014982	0.000426189
guesthost_TrpDL	PA_F427A	1	2	3-exp	-29442.6	0.993927	0.0397125	0.000117928	0.00709421	1.0	5.68773e-05	0.00460185	0.0319901	0.111231	0.00122918	0.00535683	0.583335	0.049817	0.00297388	0.000374313
guesthost_TrpDL	PA_F427A	1	3	3-exp	-2959.91	0.994852	0.187496	0.000763969	0.0150471	0.456675	0.000637966	0.00851744	0.273031	0.449403	0.0052148	0.00473467	1.0	0.0579241	0.0308517	0.00446868
guesthost_TrpDL	PA_F427A	2	0	3-exp	-539.722	0.951785	0.00697559	0.000310154	0.00200351	1.0	0.000876449	0.215674	0.00756693	0.503058	0.00252686	0.195714	0.044226	0.0263528	0.0491986	0.0409195
guesthost_TrpDL	PA_F427A	2	1	3-exp	-33464.5	0.994549	0.0125855	1.34109e-05	0.0081934	1.0	0.00010865	0.0223766	0.0173342	0.154998	0.000953468	0.0235983	0.0836304	0.0203907	0.00117251	0.000687646
guesthost_TrpDL	PA_F427A	2	3	3-exp	-8101.82	0.969185	0.00738377	5.48801e-05	0.00255243	1.0	0.000257928	0.102128	0.00566164	0.598904	0.000400744	0.131682	0.0667492	0.0215816	0.0022527	0.00111675
guesthost_Tyr	PA_F427A	0	1	3-exp	-11654.3	0.874067	0.00773662	0.000196502	0.00309893	1.0	8.05853e-05	0.0165939	0.0199988	0.0960942	0.00107106	0.00673468	0.67161	0.0040439	0.0563483	0.000324743
guesthost_Tyr	PA_F427A	0	2	2-exp	-927.621	0.309579	0.00445901	0.000514862	0.00258304	1.0	0.00021247	0.0823748	0.436847	0.00429436	0.130149	0.000890735	0.436847	0.00429436	0.130149	0.000890735
guesthost_Tyr	PA_F427A	0	3	2-exp	-51.6835	0.649821	0.0234979	0.00814558	0.00281511	1.0	0.00165684	0.515131	0.311225	0.066456	0.174492	0.0264442	0.311225	0.066456	0.174492	0.0264442
guesthost_Tyr	PA_F427A	1	0	3-exp	-39951.2	0.994397	0.0176776	3.05957e-05	0.00191398	0.629645	0.000107459	0.0276891	0.0106419	0.322774	0.000347263	0.00776181	0.0297204	0.438675	0.000112267	0.00546993
guesthost_Tyr	PA_F427A	1	2	2-exp	-29934.7	0.994178	0.0206655	2.46962e-05	0.00284109	0.743511	4.23895e-05	0.00982114	0.0331365	0.559902	5.35446e-05	0.00152732	0.0331365	0.559902	5.35446e-05	0.00152732
guesthost_Tyr	PA_F427A	1	3	3-exp	-22309.9	0.998717	0.0264591	5.34568e-05	0.00143142	0.220756	0.00028432	0.0689288	0.0190026	0.44312	0.000384439	0.0157511	0.0328107	0.540148	0.000205435	0.017706
guesthost_Tyr	PA_F427A	2	0	2-exp	-2336.31	0.994435	0.0421366	0.000149394	0.0218281	0.267129	0.00218723	0.0273134	0.0552468	0.657155	0.000778443	0.0293275	0.0552468	0.657155	0.000778443	0.0293275
guesthost_Tyr	PA_F427A	2	1	2-exp	-84391.1	0.999519	0.0513443	1.07183e-05	0.0162299	0.0670081	0.000435716	0.00113934	0.0524648	0.957915	2.3998e-05	0.00119471	0.0524648	0.957915	2.3998e-05	0.00119471
guesthost_Tyr	PA_F427A	2	3	2-exp	-4580.0	0.605401	0.00499276	9.25428e-05	0.00264141	1.0	0.000156522	0.0548563	0.0490886	0.0479001	0.00253275	0.00368787	0.0490886	0.0479001	0.00253275	0.00368787
guesthost_Ala	PA_F427Y	0	1	3-exp	-306.961	0.96982	0.132418	0.0059096	0.00257095	0.935443	0.000673696	0.208123	0.0373604	0.360465	0.00598383	0.0394657	1.0	0.116546	0.0556614	0.00958939
guesthost_Ala	PA_F427Y	0	2	2-exp	-214.982	0.908431	0.193095	0.0118506	0.00751541	0.765239	0.00112762	0.0653182	1.0	0.187344	0.0566306	0.0134425	1.0	0.187344	0.0566306	0.0134425
guesthost_Ala	PA_F427Y	0	3	3-exp	-27.1073	0.551714	0.223906	0.0456488	0.00469762	0.379953	0.0178128	0.511229	0.0335703	0.455023	0.0380681	0.535729	1.0	0.206846	0.122323	0.0607098
guesthost_Ala	PA_F427Y	1	0	2-exp	-128.535	0.802041	0.0040669	0.00042612	0.0021807	1.0	0.00143752	0.287604	0.00664385	0.283902	0.00303162	0.383288	0.00664385	0.283902	0.00303162	0.383288
guesthost_Ala	PA_F427Y	1	2	3-exp	-1238.38	0.909262	0.00480922	0.00113148	0.00130869	0.999999	0.00260165	0.703107	0.00287499	0.976995	0.00184459	1.82716	0.00866193	0.0798522	0.00276608	0.0890481
guesthost_Ala	PA_F427Y	1	3	2-exp	-705.706	0.81891	0.00552289	0.0548396	0.00341388	1.0	0.000137744	0.0450326	1.0	0.002109	27.2058	0.00267531	1.0	0.002109	27.2058	0.00267531
guesthost_Ala	PA_F427Y	2	0	1-exp	-39.7848	0.289451	0.00229365	0.000636344	0.00229365	1.1	0.000636344	0.360607
guesthost_Ala	PA_F427Y	2	1	2-exp	-1384.29	0.870324	0.00421133	0.000132865	0.00206622	1.0	0.000429276	0.123857	0.00412842	0.519596	0.000290015	0.197363	0.00412842	0.519596	0.000290015	0.197363
guesthost_Ala	PA_F427Y	2	3	2-exp	-3162.31	0.829306	0.00582652	0.000126832	0.0023329	0.999998	0.000383765	0.229448	0.00371994	0.939164	0.000146966	0.282791	0.00371994	0.939164	0.000146966	0.282791
guesthost_Leu	PA_F427Y	0	1	3-exp	-992.686	0.943817	0.0714971	0.00302911	0.00254564	1.0	0.000488449	0.107212	0.0153636	0.268523	0.0029001	0.0620704	1.0	0.064826	0.0423688	0.00404134
guesthost_Leu	PA_F427Y	0	2	3-exp	-696.665	0.863439	0.0485058	0.00353198	0.00307628	1.0	0.000342476	0.0883979	0.103791	0.0659581	0.0481947	0.0128085	1.0	0.0385836	0.163386	0.00959215
guesthost_Leu	PA_F427Y	0	3	3-exp	-179.882	0.924525	0.10251	0.00907125	0.00289622	1.0	0.000787149	0.219106	0.0646565	0.175575	0.0319158	0.0369589	1.0	0.0882617	0.116523	0.0164188
guesthost_Leu	PA_F427Y	1	0	2-exp	-1215.72	0.957498	0.00710692	0.000111935	0.00232701	1.0	0.000262893	0.092651	0.0117389	0.407185	0.0003645	0.027688	0.0117389	0.407185	0.0003645	0.027688
guesthost_Leu	PA_F427Y	1	2	2-exp	-9373.9	0.986153	0.00902385	6.45105e-05	0.00167417	0.846204	0.000117526	0.0749628	0.00986791	0.770899	4.70428e-05	0.00810979	0.00986791	0.770899	4.70428e-05	0.00810979
guesthost_Leu	PA_F427Y	1	3	2-exp	-6072.33	0.993284	0.011165	2.83612e-05	0.00519973	0.342948	0.000433479	0.0302677	0.0111454	0.841762	0.000121105	0.0356877	0.0111454	0.841762	0.000121105	0.0356877
guesthost_Leu	PA_F427Y	2	0	2-exp	-434.465	0.769035	0.00378683	0.00108475	0.00135093	1.0	0.00238698	0.889052	0.0024359	1.0	0.000849811	1.96169	0.0024359	1.0	0.000849811	1.96169
guesthost_Leu	PA_F427Y	2	1	3-exp	-10095.4	0.973158	0.00635394	2.94264e-05	0.00361318	1.0	0.000840463	0.962977	0.00531209	0.383734	0.00242865	0.977636	0.023863	0.0294315	0.00148649	0.00510072
guesthost_Leu	PA_F427Y	2	3	3-exp	-8063.79	0.934662	0.00565265	0.000113392	0.00173432	1.0	0.000341266	0.0916539	0.00405412	0.739964	0.0002985	0.177563	0.0620623	0.0147983	0.00299645	0.000965631
guesthost_Phe	PA_F427Y	0	1	3-exp	-3976.04	0.939762	0.0223935	0.000490943	0.00332912	1.0	0.000128594	0.0272384	0.0501206	0.136311	0.00325302	0.00631554	0.605745	0.0201939	0.037307	0.00163923
guesthost_Phe	PA_F427Y	0	2	3-exp	-1525.76	0.804052	0.021606	0.00269236	0.00124565	1.0	0.00522412	1.72603	0.00239864	1.0	0.0025021	4.74787	0.415932	0.0431842	0.0276304	0.00300214
guesthost_Phe	PA_F427Y	0	3	3-exp	-248.709	0.922164	0.0530774	0.00578454	0.0031421	1.0	0.000629353	0.143765	0.0961245	0.13124	0.0451837	0.0248075	0.806173	0.0462926	0.326988	0.0224294
guesthost_Phe	PA_F427Y	1	0	3-exp	-6377.74	0.98085	0.0099249	0.000141758	0.00149163	1.0	0.00020094	0.179259	0.00994113	0.671941	0.000230026	0.0165461	0.0431896	0.040598	0.00184463	0.00396621
guesthost_Phe	PA_F427Y	1	2	3-exp	-21112.6	0.986828	0.0111326	5.04742e-05	0.00162774	1.0	7.45994e-05	0.0603497	0.0139573	0.665255	9.17745e-05	0.00450097	0.059014	0.00372296	0.0092371	0.00121106
guesthost_Phe	PA_F427Y	1	3	3-exp	-12730.5	0.996293	0.0157603	4.95165e-05	0.0141391	0.802579	1.48421	155076.0	0.0141396	0.289353	4.06605	155076.0	0.100021	0.00321143	0.0363813	0.00151471
guesthost_Phe	PA_F427Y	2	0	3-exp	-1047.52	0.810902	0.00848028	0.00142096	0.00264269	1.0	0.00039105	0.0960793	0.0155117	0.141439	0.0024984	0.0358543	1.0	0.00364363	0.620951	0.00174685
guesthost_Phe	PA_F427Y	2	1	3-exp	-32608.5	0.995106	0.0138127	5.19878e-05	0.00142915	0.435486	0.000130956	0.0641779	0.0130784	0.947641	2.17196e-05	0.00265374	0.561607	0.00141871	0.0197329	4.3654e-05
guesthost_Phe	PA_F427Y	2	3	3-exp	-16806.0	0.936294	0.00604724	8.89963e-05	0.00172518	1.0	0.000287437	0.0826782	0.00395525	0.778849	0.000249307	0.161797	0.0456899	0.0271727	0.0010996	0.00100301
guesthost_Thr	PA_F427Y	0	1	3-exp	-1259.76	0.978811	0.0284331	0.000624317	0.00392014	0.792899	0.000299322	0.0358365	0.0414306	0.327545	0.00195006	0.0131262	0.487759	0.0240989	0.0448258	0.00241708
guesthost_Thr	PA_F427Y	0	2	3-exp	-313.453	0.841075	0.0820076	0.00758149	0.00225793	1.0	0.00117845	0.394728	0.0163571	0.332115	0.00525155	0.122744	1.0	0.0743172	0.0614129	0.00890539
guesthost_Thr	PA_F427Y	0	3	2-exp	-130.793	0.975617	0.0723621	0.00336812	0.00643948	0.779839	0.000920836	0.0607174	0.291392	0.231099	0.0221215	0.0182245	0.291392	0.231099	0.0221215	0.0182245
guesthost_Thr	PA_F427Y	1	0	3-exp	-682.86	0.859597	0.00432774	0.00114208	0.00161087	1.0	0.0146038	41.8619	0.00219236	1.0	0.0125619	43.4205	0.0108921	0.048156	0.00596748	0.0679237
guesthost_Thr	PA_F427Y	1	2	2-exp	-1726.93	0.792865	0.00360176	8.65732e-05	0.00237041	1.0	0.000274638	0.0605418	0.006145	0.200383	0.000521578	0.0705913	0.006145	0.200383	0.000521578	0.0705913
guesthost_Thr	PA_F427Y	1	3	2-exp	-1836.34	0.905966	0.00467559	0.000189198	0.0016502	1.0	0.000544562	0.250858	0.00302986	0.998526	0.000226532	0.407044	0.00302986	0.998526	0.000226532	0.407044
guesthost_Thr	PA_F427Y	2	0	2-exp	-105.872	0.534979	0.00418217	0.000739497	0.00267404	1.0	0.000677282	0.240897	0.0575478	0.0262066	0.0528418	0.0183001	0.0575478	0.0262066	0.0528418	0.0183001
guesthost_Thr	PA_F427Y	2	1	3-exp	-4504.59	0.961795	0.00854847	0.000127972	0.00195152	1.0	0.000439787	0.115716	0.00493817	0.622449	0.000599928	0.205443	0.0662596	0.0531725	0.00195697	0.00239277
guesthost_Thr	PA_F427Y	2	3	2-exp	-6904.11	0.873706	0.00533449	4.17247e-05	0.00497846	1.0	5.48306e-05	0.0128161	0.0788894	0.00451306	0.0112244	0.000656017	0.0788894	0.00451306	0.0112244	0.000656017
guesthost_Trp	PA_F427Y	0	1	3-exp	-31166.0	0.976082	0.0101822	3.68427e-05	0.00353929	1.0	4.45951e-05	0.00693232	0.0181492	0.266413	0.000206429	0.00463636	0.293959	0.0061497	0.00719236	0.00018065
guesthost_Trp	PA_F427Y	0	2	3-exp	-3486.6	0.955845	0.0134772	0.000308594	0.00242316	1.0	0.000196421	0.0627645	0.0161003	0.362353	0.000557471	0.0170056	0.463638	0.0112589	0.0348993	0.0008136
guesthost_Trp	PA_F427Y	0	3	3-exp	-267.975	0.9641	0.0200557	0.218678	0.00199106	1.0	0.000980222	0.376033	0.0109941	0.528905	0.00260775	0.12173	1.0	0.0122498	19.6392	0.0226812
guesthost_Trp	PA_F427Y	1	0	3-exp	-35218.8	0.985582	0.0173673	3.28003e-05	0.00293133	0.979345	4.1893e-05	0.0095919	0.0259971	0.31913	0.000338717	0.00291022	0.0998943	0.0620662	0.00103615	0.00158242
guesthost_Trp	PA_F427Y	1	2	3-exp	-9739.85	0.954582	0.0216861	0.000149912	0.00285312	1.0	8.95063e-05	0.0254006	0.0557974	0.211245	0.00199699	0.00429482	0.220122	0.0320098	0.0106475	0.00358194
guesthost_Trp	PA_F427Y	1	3	3-exp	-4653.69	0.994677	0.0492163	0.000213923	0.0014976	1.0	0.0002072	0.213022	0.0362455	0.283105	0.00215184	0.0128711	0.0956043	0.391796	0.0011762	0.015104
guesthost_Trp	PA_F427Y	2	0	2-exp	-1000.82	0.641549	0.00464699	0.000143844	0.00257408	1.0	0.000401	0.140504	0.0258259	0.0802645	0.00270492	0.0138691	0.0258259	0.0802645	0.00270492	0.0138691
guesthost_Trp	PA_F427Y	2	1	3-exp	-20312.8	0.998019	0.0257802	2.14429e-05	0.00351527	0.346949	0.00010836	0.00675807	0.0304025	0.751268	0.000141255	0.00217581	0.074955	0.0229499	0.00249298	0.00264636
guesthost_Trp	PA_F427Y	2	3	3-exp	-8240.34	0.949166	0.00586686	0.000125337	0.00185721	1.0	0.000803664	0.697247	0.00337354	0.841078	0.000833614	0.83758	0.0175948	0.0666239	0.000706633	0.00698124
guesthost_TrpDL	PA_F427Y	0	1	3-exp	-14623.0	0.972267	0.0152223	9.20366e-05	0.00307042	1.0	6.35662e-05	0.0153647	0.0321743	0.284379	0.000365546	0.00361267	0.459511	0.00653341	0.0188987	0.000320967
guesthost_TrpDL	PA_F427Y	0	2	3-exp	-5305.67	0.984493	0.030148	0.000324771	0.00462079	0.646091	0.000191738	0.0136902	0.0422628	0.41273	0.00057268	0.00657612	1.0	0.00971945	0.0376995	0.000400222
guesthost_TrpDL	PA_F427Y	0	3	3-exp	-1703.36	0.994029	0.0291303	0.000974533	0.00373728	0.515571	0.000315695	0.0272135	0.0366915	0.608279	0.000523306	0.00911211	1.0	0.00488483	0.349831	0.000963303
guesthost_TrpDL	PA_F427Y	1	0	3-exp	-13153.5	0.958887	0.0106185	5.32258e-05	0.00236692	1.0	0.000114045	0.0333993	0.0152951	0.298385	0.000741972	0.0106043	0.0522421	0.0705892	0.00162078	0.0060369
guesthost_TrpDL	PA_F427Y	1	2	3-exp	-8458.43	0.991322	0.0120956	0.000115467	0.00141906	0.799613	0.000179621	0.150838	0.0112434	0.79581	0.000132363	0.00901371	0.0421055	0.0478153	0.00109902	0.00305409
guesthost_TrpDL	PA_F427Y	1	3	2-exp	-1348.73	0.844838	0.00701471	0.000165072	0.00299082	1.0	0.000220158	0.0620909	0.0401345	0.10026	0.00228843	0.00801222	0.0401345	0.10026	0.00228843	0.00801222
guesthost_TrpDL	PA_F427Y	2	0	2-exp	-683.293	0.436654	0.00388455	0.0865986	0.00258783	1.0	0.000177231	0.0693753	0.999997	0.00129672	68.9059	0.00282749	0.999997	0.00129672	68.9059	0.00282749
guesthost_TrpDL	PA_F427Y	2	1	3-exp	-7449.3	0.983291	0.00844919	3.22148e-05	0.00357677	1.0	0.00016869	0.036629	0.0104888	0.304956	0.000988999	0.0406963	0.0316452	0.0528926	0.00172363	0.00906911
guesthost_TrpDL	PA_F427Y	2	3	3-exp	-5756.83	0.927885	0.00531845	0.000337669	0.0015455	1.0	0.00167931	1.74788	0.00264049	1.0	0.00121148	2.20002	0.0141765	0.079883	0.000627468	0.00906175
guesthost_Tyr	PA_F427Y	0	1	3-exp	-7807.77	0.944175	0.0093774	0.000173993	0.00271884	1.0	0.000137374	0.0237894	0.0103792	0.282594	0.000475924	0.0250377	0.41954	0.00887988	0.0225561	0.000545727
guesthost_Tyr	PA_F427Y	0	2	3-exp	-2959.24	0.876851	0.0101141	0.000497054	0.00201503	1.0	0.000471271	0.0969894	0.0058307	0.394455	0.000854454	0.148175	0.419033	0.0138392	0.0367989	0.00138048
guesthost_Tyr	PA_F427Y	0	3	2-exp	-65.7317	0.804928	0.00668143	0.000963799	0.0029669	1.0	0.00132599	0.275888	0.0344902	0.107698	0.0275045	0.0892811	0.0344902	0.107698	0.0275045	0.0892811
guesthost_Tyr	PA_F427Y	1	0	3-exp	-8194.92	0.95123	0.00688303	4.97922e-05	0.00224453	1.0	0.0001361	0.0429455	0.010665	0.405102	0.000337771	0.0173991	0.0443974	0.00716462	0.00786036	0.00280002
guesthost_Tyr	PA_F427Y	1	2	3-exp	-29187.1	0.964255	0.007871	2.89553e-05	0.00213561	1.0	7.01755e-05	0.0251819	0.0117798	0.435678	0.000267272	0.00666196	0.0281152	0.0214533	0.00237188	0.00677947
guesthost_Tyr	PA_F427Y	1	3	2-exp	-14857.0	0.995745	0.0130035	1.64999e-05	0.0105326	1.0	0.000125444	0.0254217	0.0175801	0.140555	0.000623663	0.027154	0.0175801	0.140555	0.000623663	0.027154
guesthost_Tyr	PA_F427Y	2	0	2-exp	-3378.12	0.934947	0.012334	0.000142567	0.00216703	1.0	0.000259403	0.130145	0.0292419	0.347685	0.000439859	0.0085428	0.0292419	0.347685	0.000439859	0.0085428
guesthost_Tyr	PA_F427Y	2	1	3-exp	-64394.8	0.998625	0.0282469	0.000163272	0.000933827	1.0	9.73828e-05	0.27265	0.0279238	0.733112	0.000218755	0.0206133	0.0399592	0.17122	0.000671837	0.0212979
guesthost_Tyr	PA_F427Y	2	3	2-exp	-8301.24	0.817536	0.00523893	4.93356e-05	0.00292094	1.0	7.87383e-05	0.0234074	0.0316119	0.0733265	0.000892869	0.00332326	0.0316119	0.0733265	0.000892869	0.00332326
