## Supporting Document 4 for "Dynamic Gating by the Phenylalanine Clamp Loop Controls Peptide Translocation Through the Anthrax Toxin Nanopore"

peptide_name	nanopore_name	transition_from	transition_to	best_model	bic	r_squared	tau_mean	tau_mean_err	tau_fast	A_fast	tau_fast_err	A_fast_err	tau_middle	A_middle	tau_middle_err	A_middle_err	tau_slow	A_slow	tau_slow_err	A_slow_err	pore_variant	rt_ln_tau_mean	rt_ln_tau_mean_err	wt_ref_energy	wt_ref_energy_err	delta_rt_ln_tau_mean	delta_rt_ln_tau_mean_err
guesthost_Leu	PA	0	1	3-exp	-1585.9100	0.9938	0.0169	0.0283	0.0084	0.9566	0.0003	0.0210	0.0360	0.1735	0.0055	0.0189	1.0000	0.0027	12.9419	0.0074	PA	-2.4157	0.9885	-2.4157	0.9885	0.0000	1.3980
guesthost_Leu	PA	0	2	2-exp	-1164.2900	0.9912	0.0137	0.0001	0.0090	0.9460	0.0002	0.0117	0.0467	0.1117	0.0018	0.0080	0.0467	0.1117	0.0018	0.0080	PA	-2.5408	0.0039	-2.5408	0.0039	0.0000	0.0056
guesthost_Leu	PA	0	3	3-exp	-1054.7600	0.9933	0.0201	0.0002	0.0043	0.2972	0.0023	0.1676	0.0110	0.8381	0.0011	0.1945	0.0919	0.1047	0.0035	0.0067	PA	-2.3154	0.0048	-2.3154	0.0048	0.0000	0.0068
guesthost_Leu	PA	1	0	2-exp	-174.8600	0.5335	0.0033	0.0026	0.0013	1.0000	0.0073	6.9581	0.0020	1.0000	0.0031	10.6612	0.0020	1.0000	0.0031	10.6612	PA	-3.3846	0.4606	-3.3846	0.4606	0.0000	0.6514
guesthost_Leu	PA	1	2	2-exp	-787.6710	0.9022	0.0044	0.0002	0.0020	1.0000	0.0006	0.1436	0.0047	0.5252	0.0005	0.2103	0.0047	0.5252	0.0005	0.2103	PA	-3.2089	0.0250	-3.2089	0.0250	0.0000	0.0354
guesthost_Leu	PA	1	3	3-exp	-773.7450	0.9513	0.0095	0.5479	0.0012	1.0000	0.0016	1.9351	0.0046	1.0000	0.0008	0.3036	1.0000	0.0037	153.2390	0.0188	PA	-2.7590	34.1914	-2.7590	34.1914	0.0000	48.3540
guesthost_Leu	PA	2	0	1-exp	-76.2586	0.3072	0.0025	0.0003	0.0025	1.1000	0.0003	0.1491									PA	-3.5542	0.0668	-3.5542	0.0668	0.0000	0.0944
guesthost_Leu	PA	2	1	2-exp	-1173.8700	0.9760	0.0066	0.0001	0.0022	0.3517	0.0011	0.0926	0.0059	1.0000	0.0002	0.1012	0.0059	1.0000	0.0002	0.1012	PA	-2.9723	0.0109	-2.9723	0.0109	0.0000	0.0154
guesthost_Leu	PA	2	3	2-exp	-1067.7600	0.9028	0.0048	0.0001	0.0023	1.0000	0.0004	0.0941	0.0059	0.4269	0.0004	0.1173	0.0059	0.4269	0.0004	0.1173	PA	-3.1571	0.0155	-3.1571	0.0155	0.0000	0.0219
guesthost_Tyr	PA	0	1	3-exp	-45088.4000	0.9912	0.0347	0.0001	0.0110	0.7507	0.0001	0.0020	0.0848	0.1923	0.0007	0.0015	0.7256	0.0140	0.0074	0.0002	PA	-1.9906	0.0012	-1.9906	0.0012	0.0000	0.0017
guesthost_Tyr	PA	0	2	3-exp	-14498.2000	0.9847	0.0304	0.0001	0.0036	0.7360	0.0001	0.0116	0.0295	0.3912	0.0004	0.0056	0.3926	0.0413	0.0045	0.0007	PA	-2.0689	0.0028	-2.0689	0.0028	0.0000	0.0039
guesthost_Tyr	PA	0	3	3-exp	-1194.8200	0.9620	0.0374	0.0015	0.0035	1.0000	0.0002	0.0390	0.0420	0.1434	0.0057	0.0150	0.8475	0.0329	0.0696	0.0031	PA	-1.9462	0.0231	-1.9462	0.0231	0.0000	0.0327
guesthost_Tyr	PA	1	0	2-exp	-14625.3000	0.8353	0.0038	0.0000	0.0022	1.0000	0.0001	0.0245	0.0053	0.2915	0.0001	0.0287	0.0053	0.2915	0.0001	0.0287	PA	-3.3017	0.0048	-3.3017	0.0048	0.0000	0.0068
guesthost_Tyr	PA	1	2	2-exp	-54957.1000	0.8869	0.0043	0.0000	0.0023	1.0000	0.0000	0.0133	0.0051	0.3943	0.0000	0.0169	0.0051	0.3943	0.0000	0.0169	PA	-3.2336	0.0023	-3.2336	0.0023	0.0000	0.0032
guesthost_Tyr	PA	1	3	3-exp	-9730.3800	0.9817	0.0077	0.0001	0.0014	0.7962	0.0002	0.1665	0.0068	0.9084	0.0001	0.0199	0.0195	0.0178	0.0023	0.0067	PA	-2.8852	0.0101	-2.8852	0.0101	0.0000	0.0143
guesthost_Tyr	PA	2	0	2-exp	-9547.2700	0.8972	0.0053	0.0000	0.0025	1.0000	0.0001	0.0316	0.0108	0.2592	0.0002	0.0115	0.0108	0.2592	0.0002	0.0115	PA	-3.1053	0.0041	-3.1053	0.0041	0.0000	0.0059
guesthost_Tyr	PA	2	1	3-exp	-127092.0000	0.9952	0.0120	0.0002	0.0041	0.2673	0.0001	0.0034	0.0120	0.9074	0.0000	0.0041	1.0000	0.0000	18.7929	0.0000	PA	-2.6205	0.0121	-2.6205	0.0121	0.0000	0.0172
guesthost_Tyr	PA	2	3	2-exp	-8468.1000	0.8474	0.0043	0.0000	0.0029	1.0000	0.0001	0.0211	0.0130	0.1079	0.0004	0.0079	0.0130	0.1079	0.0004	0.0079	PA	-3.2318	0.0044	-3.2318	0.0044	0.0000	0.0062
guesthost_Ala	PA	0	1	3-exp	-3562.2100	0.9712	0.0193	0.0004	0.0033	1.0000	0.0002	0.0288	0.0126	0.2745	0.0010	0.0365	0.4937	0.0255	0.0193	0.0011	PA	-2.3388	0.0122	-2.3388	0.0122	0.0000	0.0172
guesthost_Ala	PA	0	2	3-exp	-4690.0900	0.9667	0.0149	0.0002	0.0027	1.0000	0.0002	0.0421	0.0088	0.3689	0.0007	0.0620	0.2598	0.0343	0.0074	0.0012	PA	-2.4928	0.0087	-2.4928	0.0087	0.0000	0.0122
guesthost_Ala	PA	0	3	3-exp	-1827.6400	0.9818	0.0234	0.0005	0.0040	1.0000	0.0002	0.0250	0.0201	0.2167	0.0018	0.0236	0.5137	0.0293	0.0279	0.0019	PA	-2.2247	0.0132	-2.2247	0.0132	0.0000	0.0187
guesthost_Ala	PA	1	0	2-exp	-771.5620	0.5908	0.0032	0.0002	0.0022	1.0000	0.0006	0.1636	0.0060	0.1784	0.0013	0.1333	0.0060	0.1784	0.0013	0.1333	PA	-3.3984	0.0312	-3.3984	0.0312	0.0000	0.0441
guesthost_Ala	PA	1	2	1-exp	-1171.5400	0.5810	0.0024	0.0001	0.0024	1.1000	0.0001	0.0515									PA	-3.5759	0.0209	-3.5759	0.0209	0.0000	0.0296
guesthost_Ala	PA	1	3	1-exp	-1251.7300	0.6785	0.0025	0.0001	0.0025	1.1000	0.0001	0.0440									PA	-3.5421	0.0174	-3.5421	0.0174	0.0000	0.0246
guesthost_Ala	PA	2	0	2-exp	-207.8040	0.1667	0.0030	0.0025	0.0012	1.0000	0.0042	1.8054	0.0018	0.9957	0.0008	4.2500	0.0018	0.9957	0.0008	4.2500	PA	-3.4360	0.4914	-3.4360	0.4914	0.0000	0.6949
guesthost_Ala	PA	2	1	2-exp	-1826.7000	0.8870	0.0046	0.0003	0.0015	1.0000	0.0005	0.3353	0.0045	0.6814	0.0002	0.1184	0.0045	0.6814	0.0002	0.1184	PA	-3.1899	0.0384	-3.1899	0.0384	0.0000	0.0543
guesthost_Ala	PA	2	3	2-exp	-9941.8500	0.9420	0.0055	0.0000	0.0022	1.0000	0.0001	0.0456	0.0047	0.6852	0.0001	0.0623	0.0047	0.6852	0.0001	0.0623	PA	-3.0872	0.0048	-3.0872	0.0048	0.0000	0.0068
guesthost_Trp	PA	0	1	3-exp	-56901.3000	0.9921	0.0365	0.0001	0.0097	0.8204	0.0000	0.0018	0.0943	0.1874	0.0005	0.0010	1.0000	0.0109	0.0084	0.0001	PA	-1.9610	0.0012	-1.9610	0.0012	0.0000	0.0017
guesthost_Trp	PA	0	2	3-exp	-15905.3000	0.9938	0.0262	0.0001	0.0060	0.7577	0.0001	0.0075	0.0261	0.2995	0.0006	0.0085	0.2248	0.0618	0.0018	0.0009	PA	-2.1572	0.0015	-2.1572	0.0015	0.0000	0.0022
guesthost_Trp	PA	0	3	3-exp	-548.5290	0.9706	0.0290	0.0010	0.0023	1.0000	0.0006	0.1564	0.0144	0.3493	0.0024	0.0681	0.2625	0.0825	0.0198	0.0077	PA	-2.0972	0.0195	-2.0972	0.0195	0.0000	0.0276
guesthost_Trp	PA	1	0	3-exp	-28607.3000	0.9208	0.0071	0.0003	0.0013	1.0000	0.0007	0.1632	0.0028	0.9556	0.0004	0.4856	0.0377	0.0802	0.0004	0.0016	PA	-2.9351	0.0240	-2.9351	0.0240	0.0000	0.0340
guesthost_Trp	PA	1	2	2-exp	-11666.1000	0.8856	0.0089	0.0001	0.0031	1.0000	0.0001	0.0182	0.0571	0.1022	0.0009	0.0023	0.0571	0.1022	0.0009	0.0023	PA	-2.7952	0.0050	-2.7952	0.0050	0.0000	0.0071
guesthost_Trp	PA	1	3	2-exp	-3981.6000	0.9917	0.0308	0.0001	0.0018	1.0000	0.0001	0.1017	0.0497	0.5846	0.0002	0.0041	0.0497	0.5846	0.0002	0.0041	PA	-2.0613	0.0028	-2.0613	0.0028	0.0000	0.0039
guesthost_Trp	PA	2	0	3-exp	-12401.5000	0.9758	0.0068	0.0001	0.0015	0.7915	0.0002	0.1162	0.0058	0.9274	0.0001	0.0264	0.0247	0.0090	0.0023	0.0019	PA	-2.9574	0.0086	-2.9574	0.0086	0.0000	0.0122
guesthost_Trp	PA	2	1	3-exp	-21267.1000	0.9844	0.0075	0.0000	0.0039	0.3946	0.0006	0.1431	0.0065	0.8768	0.0002	0.1511	0.0474	0.0052	0.0026	0.0005	PA	-2.9024	0.0014	-2.9024	0.0014	0.0000	0.0019
guesthost_Trp	PA	2	3	2-exp	-3148.4000	0.8253	0.0040	0.0001	0.0036	1.0000	0.0001	0.0225	0.0518	0.0077	0.0112	0.0018	0.0518	0.0077	0.0112	0.0018	PA	-3.2760	0.0078	-3.2760	0.0078	0.0000	0.0111
guesthost_Thr	PA	0	1	3-exp	-16114.1000	0.9859	0.0169	0.0001	0.0054	1.0000	0.0001	0.0079	0.0206	0.1501	0.0008	0.0093	0.5579	0.0151	0.0094	0.0003	PA	-2.4169	0.0041	-2.4169	0.0041	0.0000	0.0058
guesthost_Thr	PA	0	2	3-exp	-14992.3000	0.9833	0.0133	0.0001	0.0046	0.9885	0.0001	0.0137	0.0146	0.2199	0.0006	0.0174	0.3682	0.0152	0.0070	0.0004	PA	-2.5577	0.0038	-2.5577	0.0038	0.0000	0.0054
guesthost_Thr	PA	0	3	3-exp	-2664.5300	0.9514	0.0180	0.0005	0.0036	1.0000	0.0002	0.0258	0.0264	0.1392	0.0028	0.0143	0.5016	0.0215	0.0321	0.0016	PA	-2.3795	0.0163	-2.3795	0.0163	0.0000	0.0231
guesthost_Thr	PA	1	0	2-exp	-1219.1700	0.3375	0.0029	0.0003	0.0016	1.0000	0.0007	0.2672	0.0032	0.3781	0.0004	0.3342	0.0032	0.3781	0.0004	0.3342	PA	-3.4717	0.0618	-3.4717	0.0618	0.0000	0.0874
guesthost_Thr	PA	1	2	2-exp	-4874.7700	0.6554	0.0033	0.0002	0.0015	1.0000	0.0004	0.1378	0.0026	0.7066	0.0001	0.2289	0.0026	0.7066	0.0001	0.2289	PA	-3.3819	0.0290	-3.3819	0.0290	0.0000	0.0410
guesthost_Thr	PA	1	3	1-exp	-3927.0600	0.6150	0.0026	0.0000	0.0026	1.1000	0.0000	0.0241									PA	-3.5276	0.0097	-3.5276	0.0097	0.0000	0.0137
guesthost_Thr	PA	2	0	1-exp	-1049.6200	0.2428	0.0022	0.0001	0.0022	1.1000	0.0001	0.0640									PA	-3.6182	0.0287	-3.6182	0.0287	0.0000	0.0406
guesthost_Thr	PA	2	1	2-exp	-5541.0300	0.8642	0.0041	0.0001	0.0020	1.0000	0.0002	0.0601	0.0046	0.4630	0.0002	0.0681	0.0046	0.4630	0.0002	0.0681	PA	-3.2561	0.0102	-3.2561	0.0102	0.0000	0.0144
guesthost_Thr	PA	2	3	2-exp	-26901.4000	0.8841	0.0055	0.0000	0.0019	1.0000	0.0001	0.0664	0.0035	0.9967	0.0001	0.0939	0.0035	0.9967	0.0001	0.0939	PA	-3.0877	0.0050	-3.0877	0.0050	0.0000	0.0071
guesthost_Phe	PA	0	1	3-exp	-4317.1000	0.9907	0.0162	0.0001	0.0033	0.6850	0.0002	0.0204	0.0183	0.5182	0.0004	0.0133	0.1156	0.0386	0.0034	0.0020	PA	-2.4430	0.0026	-2.4430	0.0026	0.0000	0.0037
guesthost_Phe	PA	0	2	3-exp	-2053.0800	0.9904	0.0189	0.0001	0.0022	0.7412	0.0003	0.0844	0.0170	0.4498	0.0012	0.0186	0.0535	0.1792	0.0019	0.0173	PA	-2.3523	0.0039	-2.3523	0.0039	0.0000	0.0056
guesthost_Phe	PA	0	3	3-exp	-1069.3600	0.9960	0.0292	0.0003	0.0074	0.8005	0.0004	0.0197	0.0538	0.3243	0.0106	0.0779	0.1195	0.0484	0.0766	0.0945	PA	-2.0937	0.0056	-2.0937	0.0056	0.0000	0.0079
guesthost_Phe	PA	1	0	2-exp	-1773.0300	0.8931	0.0046	0.0001	0.0023	1.0000	0.0003	0.0745	0.0072	0.3311	0.0004	0.0577	0.0072	0.3311	0.0004	0.0577	PA	-3.1840	0.0121	-3.1840	0.0121	0.0000	0.0172
guesthost_Phe	PA	1	2	2-exp	-4500.3600	0.9045	0.0046	0.0000	0.0026	1.0000	0.0001	0.0312	0.0075	0.2593	0.0003	0.0319	0.0075	0.2593	0.0003	0.0319	PA	-3.1900	0.0062	-3.1900	0.0062	0.0000	0.0087
guesthost_Phe	PA	1	3	3-exp	-1486.9200	0.9792	0.0089	0.0005	0.0014	1.0000	0.0007	0.5378	0.0061	0.5014	0.0018	0.0986	0.0142	0.3099	0.0013	0.1051	PA	-2.7973	0.0307	-2.7973	0.0307	0.0000	0.0434
guesthost_Phe	PA	2	0	2-exp	-1039.9000	0.9124	0.0050	0.0001	0.0023	1.0000	0.0004	0.0951	0.0073	0.3639	0.0005	0.0748	0.0073	0.3639	0.0005	0.0748	PA	-3.1434	0.0143	-3.1434	0.0143	0.0000	0.0202
guesthost_Phe	PA	2	1	2-exp	-7987.0800	0.9842	0.0076	0.0000	0.0049	1.0000	0.0001	0.0380	0.0093	0.2893	0.0003	0.0438	0.0093	0.2893	0.0003	0.0438	PA	-2.8921	0.0019	-2.8921	0.0019	0.0000	0.0026
guesthost_Phe	PA	2	3	2-exp	-866.7760	0.8855	0.0047	0.0002	0.0020	1.0000	0.0005	0.1612	0.0065	0.4079	0.0006	0.1070	0.0065	0.4079	0.0006	0.1070	PA	-3.1759	0.0232	-3.1759	0.0232	0.0000	0.0328
guesthost_TrpDL	PA	0	1	3-exp	-106273.0000	0.9970	0.0732	0.0001	0.0174	0.6832	0.0001	0.0011	0.1080	0.2660	0.0004	0.0010	1.0000	0.0326	0.0026	0.0001	PA	-1.5487	0.0005	-1.5487	0.0005	0.0000	0.0007
guesthost_TrpDL	PA	0	2	3-exp	-1191.8900	0.9683	0.2641	0.0044	0.0022	0.8852	0.0006	0.2041	0.0422	0.2707	0.0071	0.0281	1.0000	0.2507	0.0170	0.0070	PA	-0.7888	0.0098	-0.7888	0.0098	0.0000	0.0139
guesthost_TrpDL	PA	0	3	2-exp	-222.3310	0.9086	0.3790	0.0170	0.0073	0.5880	0.0022	0.0876	1.0000	0.3747	0.0395	0.0214	1.0000	0.3747	0.0395	0.0214	PA	-0.5748	0.0266	-0.5748	0.0266	0.0000	0.0376
guesthost_TrpDL	PA	1	0	2-exp	-26465.6000	0.7649	0.0043	0.0000	0.0030	1.0000	0.0000	0.0108	0.0446	0.0284	0.0010	0.0009	0.0446	0.0284	0.0010	0.0009	PA	-3.2331	0.0034	-3.2331	0.0034	0.0000	0.0048
guesthost_TrpDL	PA	1	2	3-exp	-7144.9700	0.9801	0.0095	0.0001	0.0024	0.7664	0.0003	0.0472	0.0067	0.6871	0.0003	0.0720	0.0943	0.0326	0.0025	0.0013	PA	-2.7558	0.0042	-2.7558	0.0042	0.0000	0.0059
guesthost_TrpDL	PA	1	3	2-exp	-500.0930	0.8837	0.0120	0.0004	0.0026	1.0000	0.0005	0.1539	0.0487	0.1915	0.0034	0.0189	0.0487	0.1915	0.0034	0.0189	PA	-2.6221	0.0222	-2.6221	0.0222	0.0000	0.0315
guesthost_TrpDL	PA	2	0	2-exp	-339.5390	0.6079	0.0034	0.0001	0.0026	1.0000	0.0005	0.1526	0.0143	0.0563	0.0050	0.0370	0.0143	0.0563	0.0050	0.0370	PA	-3.3610	0.0238	-3.3610	0.0238	0.0000	0.0336
guesthost_TrpDL	PA	2	1	3-exp	-9710.2700	0.9952	0.0132	0.0001	0.0046	0.3488	0.0003	0.0138	0.0139	0.8162	0.0001	0.0171	0.2530	0.0009	0.2141	0.0004	PA	-2.5638	0.0050	-2.5638	0.0050	0.0000	0.0071
guesthost_TrpDL	PA	2	3	2-exp	-791.8650	0.7734	0.0038	0.0001	0.0032	1.0000	0.0002	0.0563	0.0211	0.0265	0.0060	0.0123	0.0211	0.0265	0.0060	0.0123	PA	-3.3087	0.0145	-3.3087	0.0145	0.0000	0.0205
guesthost_Phe	PA_F427A	0	1	3-exp	-3538.0800	0.9299	0.0066	0.0001	0.0020	1.0000	0.0004	0.0890	0.0065	0.4704	0.0006	0.0906	0.0792	0.0195	0.0060	0.0021	PA_F427A	-2.9739	0.0120	-2.4430	0.0026	-0.5309	0.0122
guesthost_Phe	PA_F427A	0	2	1-exp	-201.5530	0.1481	0.0023	0.0002	0.0023	1.1000	0.0002	0.1288									PA_F427A	-3.6078	0.0600	-2.3523	0.0039	-1.2556	0.0601
guesthost_Phe	PA_F427A	0	3	2-exp	-24.3946	0.2615	0.0142	180369.0000	0.0026	1.0000	604.9020	145025.0000	1.0000	0.0116	18252500.0000	31167.9000	1.0000	0.0116	18252500.0000	31167.9000	PA_F427A	-2.5218	7541991.3520	-2.0937	0.0056	-0.4281	7541991.3520
guesthost_Phe	PA_F427A	1	0	3-exp	-10780.7000	0.9920	0.0116	0.0000	0.0028	0.4298	0.0002	0.0158	0.0113	0.8102	0.0001	0.0114	0.3239	0.0037	0.0152	0.0002	PA_F427A	-2.6420	0.0023	-3.1840	0.0121	0.5420	0.0124
guesthost_Phe	PA_F427A	1	2	3-exp	-6445.8900	0.9903	0.0097	0.0000	0.0027	0.4698	0.0003	0.0246	0.0097	0.8119	0.0002	0.0257	0.0300	0.0194	0.0037	0.0067	PA_F427A	-2.7471	0.0023	-3.1900	0.0062	0.4428	0.0066
guesthost_Phe	PA_F427A	1	3	2-exp	-6419.3700	0.9906	0.0112	0.0000	0.0094	0.9934	3.7454	353823.0000	0.0094	0.2013	18.5198	353823.0000	0.0094	0.2013	18.5198	353823.0000	PA_F427A	-2.6622	0.0003	-2.7973	0.0307	0.1351	0.0307
guesthost_Phe	PA_F427A	2	0	2-exp	-1064.6400	0.9638	0.0084	0.0001	0.0025	1.0000	0.0003	0.0896	0.0153	0.3842	0.0004	0.0210	0.0153	0.3842	0.0004	0.0210	PA_F427A	-2.8345	0.0085	-3.1434	0.0143	0.3088	0.0166
guesthost_Phe	PA_F427A	2	1	3-exp	-17117.6000	0.9942	0.0126	0.0000	0.0032	0.5114	0.0001	0.0096	0.0151	0.7254	0.0001	0.0064	0.0744	0.0005	0.1012	0.0012	PA_F427A	-2.5892	0.0010	-2.8921	0.0019	0.3029	0.0021
guesthost_Phe	PA_F427A	2	3	2-exp	-3100.4600	0.7290	0.0037	0.0000	0.0028	1.0000	0.0001	0.0361	0.0206	0.0413	0.0017	0.0058	0.0206	0.0413	0.0017	0.0058	PA_F427A	-3.3168	0.0079	-3.1759	0.0232	-0.1410	0.0245
guesthost_Thr	PA_F427A	0	1	3-exp	-1435.3100	0.9633	0.0065	0.0002	0.0048	0.5068	5.2621	1510880.0000	0.0048	0.6407	3.9441	1510880.0000	0.0395	0.0262	0.0068	0.0071	PA_F427A	-2.9839	0.0175	-2.4169	0.0041	-0.5670	0.0179
guesthost_Thr	PA_F427A	0	2	2-exp	-119.5860	0.6472	0.0435	0.0107	0.0028	1.0000	0.0007	0.2372	1.0000	0.0407	0.2315	0.0122	1.0000	0.0407	0.2315	0.0122	PA_F427A	-1.8574	0.1459	-2.5577	0.0038	0.7003	0.1460
guesthost_Thr	PA_F427A	0	3	1-exp	-11.1555	0.4444	0.0028	0.0010	0.0028	1.1000	0.0010	0.4297									PA_F427A	-3.4829	0.2066	-2.3795	0.0163	-1.1034	0.2072
guesthost_Thr	PA_F427A	1	0	3-exp	-1331.6600	0.9495	0.0085	0.0008	0.0015	1.0000	0.0024	0.6506	0.0033	0.8018	0.0019	1.6090	0.0329	0.1343	0.0014	0.0102	PA_F427A	-2.8233	0.0586	-3.4717	0.0618	0.6484	0.0851
guesthost_Thr	PA_F427A	1	2	3-exp	-2991.0200	0.9444	0.0057	0.0003	0.0016	1.0000	0.0008	0.1954	0.0038	0.8010	0.0007	0.3974	0.0194	0.0534	0.0017	0.0109	PA_F427A	-3.0635	0.0290	-3.3819	0.0290	0.3184	0.0410
guesthost_Thr	PA_F427A	1	3	3-exp	-2036.0100	0.9551	0.0076	0.0002	0.0019	1.0000	0.0009	0.3874	0.0041	0.7440	0.0010	0.5831	0.0598	0.0445	0.0033	0.0034	PA_F427A	-2.8882	0.0164	-3.5276	0.0097	0.6394	0.0190
guesthost_Thr	PA_F427A	2	0	1-exp	-27.8516	0.1885	0.0023	0.0010	0.0023	1.1000	0.0010	0.5656									PA_F427A	-3.6048	0.2659	-3.6182	0.0287	0.0134	0.2674
guesthost_Thr	PA_F427A	2	1	3-exp	-4758.7600	0.9680	0.0076	0.0001	0.0023	0.9638	0.0002	0.0431	0.0069	0.5584	0.0003	0.0604	0.1463	0.0103	0.0094	0.0007	PA_F427A	-2.8943	0.0069	-3.2561	0.0102	0.3618	0.0123
guesthost_Thr	PA_F427A	2	3	3-exp	-8798.1900	0.9694	0.0066	0.0000	0.0029	1.0000	0.0003	0.1298	0.0060	0.6021	0.0005	0.1490	0.0283	0.0034	0.0172	0.0041	PA_F427A	-2.9728	0.0035	-3.0877	0.0050	0.1149	0.0061
guesthost_Trp	PA_F427A	0	1	3-exp	-5520.6000	0.8474	0.0055	0.0005	0.0014	1.0000	0.0015	0.9430	0.0025	1.0000	0.0008	1.6228	0.0713	0.0222	0.0037	0.0016	PA_F427A	-3.0871	0.0561	-1.9610	0.0012	-1.1261	0.0561
guesthost_Trp	PA_F427A	0	2	2-exp	-130.1580	0.3230	0.0063	0.1178	0.0026	1.0000	0.0005	0.1756	1.0000	0.0038	33.0813	0.0069	1.0000	0.0038	33.0813	0.0069	PA_F427A	-2.9978	11.0045	-2.1572	0.0015	-0.8406	11.0045
guesthost_Trp	PA_F427A	0	3	1-exp	-11.5070	0.1524	0.0023	0.0018	0.0023	1.1000	0.0018	0.9420									PA_F427A	-3.5884	0.4590	-2.0972	0.0195	-1.4912	0.4594
guesthost_Trp	PA_F427A	1	0	3-exp	-17694.2000	0.9960	0.0363	0.0001	0.0065	0.6505	0.0001	0.0039	0.0539	0.3413	0.0006	0.0026	0.1785	0.0768	0.0017	0.0020	PA_F427A	-1.9636	0.0009	-2.9351	0.0240	0.9715	0.0241
guesthost_Trp	PA_F427A	1	2	3-exp	-2281.9800	0.9856	0.0440	0.0003	0.0022	0.9597	0.0003	0.0906	0.0195	0.2584	0.0025	0.0261	0.1432	0.2571	0.0022	0.0071	PA_F427A	-1.8503	0.0046	-2.7952	0.0050	0.9449	0.0068
guesthost_Trp	PA_F427A	1	3	3-exp	-1980.4800	0.9976	0.1064	0.0003	0.0029	0.3326	0.0005	0.0506	0.0636	0.3348	0.0037	0.0131	0.1812	0.4640	0.0021	0.0154	PA_F427A	-1.3276	0.0018	-2.0613	0.0028	0.7338	0.0033
guesthost_Trp	PA_F427A	2	0	2-exp	-403.1390	0.9812	0.0441	0.0007	0.0140	0.5730	0.0013	0.0246	0.1161	0.3105	0.0044	0.0184	0.1161	0.3105	0.0044	0.0184	PA_F427A	-1.8496	0.0100	-2.9574	0.0086	1.1078	0.0132
guesthost_Trp	PA_F427A	2	1	3-exp	-6445.6400	0.9976	0.0406	0.0001	0.0027	0.3266	0.0004	0.0254	0.0180	0.2661	0.0011	0.0120	0.0615	0.5671	0.0003	0.0073	PA_F427A	-1.8985	0.0010	-2.9024	0.0014	1.0039	0.0017
guesthost_Trp	PA_F427A	2	3	2-exp	-861.0950	0.7374	0.0034	0.0001	0.0029	1.0000	0.0002	0.0574	0.0241	0.0206	0.0063	0.0074	0.0241	0.0206	0.0063	0.0074	PA_F427A	-3.3637	0.0146	-3.2760	0.0078	-0.0877	0.0166
guesthost_Ala	PA_F427A	0	1	3-exp	-1712.9900	0.9202	0.0135	0.0004	0.0030	1.0000	0.0003	0.0517	0.0233	0.1407	0.0042	0.0224	0.2188	0.0329	0.0215	0.0048	PA_F427A	-2.5520	0.0168	-2.3388	0.0122	-0.2132	0.0208
guesthost_Ala	PA_F427A	0	2	3-exp	-310.6130	0.9258	0.0491	0.0054	0.0025	1.0000	0.0008	0.3165	0.0522	0.2454	0.0108	0.0276	0.9950	0.0340	0.3258	0.0108	PA_F427A	-1.7854	0.0647	-2.4928	0.0087	0.7074	0.0653
guesthost_Ala	PA_F427A	0	3	2-exp	-43.3440	0.9839	0.1049	1.2671	0.0161	0.8932	0.0059	0.1236	1.0000	0.0905	15.7110	0.1614	1.0000	0.0905	15.7110	0.1614	PA_F427A	-1.3360	7.1581	-2.2247	0.0132	0.8887	7.1581
guesthost_Ala	PA_F427A	1	0	3-exp	-3356.7200	0.9933	0.0685	0.0004	0.0053	0.6953	0.0002	0.0126	0.0567	0.2719	0.0027	0.0076	0.3534	0.1397	0.0050	0.0037	PA_F427A	-1.5883	0.0031	-3.3984	0.0312	1.8102	0.0313
guesthost_Ala	PA_F427A	1	2	3-exp	-3000.4000	0.9868	0.0304	0.0003	0.0033	0.9707	0.0001	0.0256	0.0270	0.2941	0.0012	0.0116	0.3152	0.0610	0.0074	0.0021	PA_F427A	-2.0697	0.0057	-3.5759	0.0209	1.5062	0.0217
guesthost_Ala	PA_F427A	1	3	3-exp	-2412.5100	0.9870	0.0313	0.0004	0.0053	1.0000	0.0001	0.0144	0.1229	0.1363	0.0098	0.0063	0.4599	0.0202	0.0889	0.0077	PA_F427A	-2.0517	0.0073	-3.5421	0.0174	1.4904	0.0189
guesthost_Ala	PA_F427A	2	0	1-exp	-42.6480	0.2402	0.0023	0.0007	0.0023	1.1000	0.0007	0.3687									PA_F427A	-3.6058	0.1697	-3.4360	0.4914	-0.1697	0.5198
guesthost_Ala	PA_F427A	2	1	3-exp	-1905.2100	0.8881	0.0045	0.0005	0.0014	1.0000	0.0013	0.5220	0.0028	1.0000	0.0007	1.0435	0.0334	0.0068	0.0128	0.0034	PA_F427A	-3.2017	0.0613	-3.1899	0.0384	-0.0119	0.0723
guesthost_Ala	PA_F427A	2	3	2-exp	-3411.6600	0.9083	0.0049	0.0001	0.0019	1.0000	0.0003	0.2095	0.0032	0.9417	0.0002	0.2776	0.0032	0.9417	0.0002	0.2776	PA_F427A	-3.1449	0.0122	-3.0872	0.0048	-0.0578	0.0131
guesthost_Tyr	PA_F427A	0	1	3-exp	-11654.3000	0.8741	0.0077	0.0002	0.0031	1.0000	0.0001	0.0166	0.0200	0.0961	0.0011	0.0067	0.6716	0.0040	0.0563	0.0003	PA_F427A	-2.8802	0.0150	-1.9906	0.0012	-0.8896	0.0151
guesthost_Tyr	PA_F427A	0	2	2-exp	-927.6210	0.3096	0.0045	0.0005	0.0026	1.0000	0.0002	0.0824	0.4368	0.0043	0.1301	0.0009	0.4368	0.0043	0.1301	0.0009	PA_F427A	-3.2067	0.0684	-2.0689	0.0028	-1.1378	0.0685
guesthost_Tyr	PA_F427A	0	3	2-exp	-51.6835	0.6498	0.0235	0.0081	0.0028	1.0000	0.0017	0.5151	0.3112	0.0665	0.1745	0.0264	0.3112	0.0665	0.1745	0.0264	PA_F427A	-2.2221	0.2054	-1.9462	0.0231	-0.2759	0.2067
guesthost_Tyr	PA_F427A	1	0	3-exp	-39951.2000	0.9944	0.0177	0.0000	0.0019	0.6296	0.0001	0.0277	0.0106	0.3228	0.0003	0.0078	0.0297	0.4387	0.0001	0.0055	PA_F427A	-2.3907	0.0010	-3.3017	0.0048	0.9110	0.0049
guesthost_Tyr	PA_F427A	1	2	2-exp	-29934.7000	0.9942	0.0207	0.0000	0.0028	0.7435	0.0000	0.0098	0.0331	0.5599	0.0001	0.0015	0.0331	0.5599	0.0001	0.0015	PA_F427A	-2.2982	0.0007	-3.2336	0.0023	0.9354	0.0024
guesthost_Tyr	PA_F427A	1	3	3-exp	-22309.9000	0.9987	0.0265	0.0001	0.0014	0.2208	0.0003	0.0689	0.0190	0.4431	0.0004	0.0158	0.0328	0.5401	0.0002	0.0177	PA_F427A	-2.1518	0.0012	-2.8852	0.0101	0.7335	0.0102
guesthost_Tyr	PA_F427A	2	0	2-exp	-2336.3100	0.9944	0.0421	0.0001	0.0218	0.2671	0.0022	0.0273	0.0552	0.6572	0.0008	0.0293	0.0552	0.6572	0.0008	0.0293	PA_F427A	-1.8761	0.0021	-3.1053	0.0041	1.2292	0.0046
guesthost_Tyr	PA_F427A	2	1	2-exp	-84391.1000	0.9995	0.0513	0.0000	0.0162	0.0670	0.0004	0.0011	0.0525	0.9579	0.0000	0.0012	0.0525	0.9579	0.0000	0.0012	PA_F427A	-1.7590	0.0001	-2.6205	0.0121	0.8615	0.0121
guesthost_Tyr	PA_F427A	2	3	2-exp	-4580.0000	0.6054	0.0050	0.0001	0.0026	1.0000	0.0002	0.0549	0.0491	0.0479	0.0025	0.0037	0.0491	0.0479	0.0025	0.0037	PA_F427A	-3.1397	0.0110	-3.2318	0.0044	0.0921	0.0118
guesthost_Leu	PA_F427A	0	1	3-exp	-2202.9500	0.8752	0.0058	0.0003	0.0018	1.0000	0.0008	0.1867	0.0048	0.4925	0.0011	0.3065	0.0475	0.0340	0.0042	0.0046	PA_F427A	-3.0560	0.0289	-2.4157	0.9885	-0.6402	0.9889
guesthost_Leu	PA_F427A	0	2	2-exp	-220.6440	0.3023	0.0028	0.0001	0.0025	1.0000	0.0006	0.2216	0.0242	0.0115	0.0232	0.0138	0.0242	0.0115	0.0232	0.0138	PA_F427A	-3.4771	0.0256	-2.5408	0.0039	-0.9364	0.0259
guesthost_Leu	PA_F427A	0	3	1-exp	-14.1734	0.0889	0.0023	0.0019	0.0023	1.1000	0.0019	0.9948									PA_F427A	-3.5980	0.4852	-2.3154	0.0048	-1.2826	0.4852
guesthost_Leu	PA_F427A	1	0	3-exp	-6147.2800	0.9867	0.0118	0.0001	0.0020	0.8177	0.0003	0.0685	0.0092	0.3527	0.0012	0.0273	0.0218	0.3220	0.0006	0.0314	PA_F427A	-2.6280	0.0041	-3.3846	0.4606	0.7566	0.4606
guesthost_Leu	PA_F427A	1	2	2-exp	-4095.4300	0.9953	0.0172	0.0000	0.0162	0.9378	0.0002	0.0170	0.0351	0.0571	0.0033	0.0189	0.0351	0.0571	0.0033	0.0189	PA_F427A	-2.4083	0.0015	-3.2089	0.0250	0.8006	0.0251
guesthost_Leu	PA_F427A	1	3	2-exp	-4748.0600	0.9966	0.0165	0.0000	0.0023	0.2336	0.0004	0.0370	0.0167	0.9605	0.0000	0.0056	0.0167	0.9605	0.0000	0.0056	PA_F427A	-2.4300	0.0017	-2.7590	34.1914	0.3290	34.1914
guesthost_Leu	PA_F427A	2	0	2-exp	-1021.9700	0.9595	0.0065	0.0003	0.0017	1.0000	0.0004	0.2908	0.0072	0.6799	0.0002	0.0560	0.0072	0.6799	0.0002	0.0560	PA_F427A	-2.9810	0.0230	-3.5542	0.0668	0.5732	0.0706
guesthost_Leu	PA_F427A	2	1	3-exp	-7908.5600	0.9895	0.0092	0.0000	0.0060	0.9900	0.0002	0.0496	0.0131	0.2183	0.0013	0.0527	0.0655	0.0064	0.0129	0.0024	PA_F427A	-2.7799	0.0017	-2.9723	0.0109	0.1925	0.0110
guesthost_Leu	PA_F427A	2	3	2-exp	-2224.2800	0.7639	0.0038	0.0001	0.0030	1.0000	0.0001	0.0351	0.0288	0.0276	0.0030	0.0041	0.0288	0.0276	0.0030	0.0041	PA_F427A	-3.2949	0.0096	-3.1571	0.0155	-0.1378	0.0182
guesthost_TrpDL	PA_F427A	0	1	3-exp	-35295.3000	0.9589	0.0110	0.0001	0.0039	1.0000	0.0000	0.0060	0.0307	0.1284	0.0006	0.0025	0.4103	0.0078	0.0104	0.0003	PA_F427A	-2.6711	0.0033	-1.5487	0.0005	-1.1225	0.0033
guesthost_TrpDL	PA_F427A	0	2	2-exp	-623.2710	0.7937	0.0223	0.0018	0.0032	1.0000	0.0003	0.0735	0.3745	0.0509	0.0398	0.0049	0.3745	0.0509	0.0398	0.0049	PA_F427A	-2.2531	0.0481	-0.7888	0.0098	-1.4643	0.0491
guesthost_TrpDL	PA_F427A	0	3	2-exp	-118.7570	0.9290	0.0114	0.0006	0.0027	1.0000	0.0009	0.2616	0.0319	0.2731	0.0041	0.0469	0.0319	0.2731	0.0041	0.0469	PA_F427A	-2.6503	0.0309	-0.5748	0.0266	-2.0755	0.0408
guesthost_TrpDL	PA_F427A	1	0	3-exp	-51374.4000	0.9894	0.0253	0.0001	0.0041	0.9425	0.0000	0.0041	0.0281	0.2557	0.0003	0.0028	0.2857	0.0497	0.0015	0.0004	PA_F427A	-2.1794	0.0012	-3.2331	0.0034	1.0537	0.0036
guesthost_TrpDL	PA_F427A	1	2	3-exp	-29442.6000	0.9939	0.0397	0.0001	0.0071	1.0000	0.0001	0.0046	0.0320	0.1112	0.0012	0.0054	0.5833	0.0498	0.0030	0.0004	PA_F427A	-1.9112	0.0018	-2.7558	0.0042	0.8446	0.0046
guesthost_TrpDL	PA_F427A	1	3	3-exp	-2959.9100	0.9949	0.1875	0.0008	0.0150	0.4567	0.0006	0.0085	0.2730	0.4494	0.0052	0.0047	1.0000	0.0579	0.0309	0.0045	PA_F427A	-0.9917	0.0024	-2.6221	0.0222	1.6304	0.0224
guesthost_TrpDL	PA_F427A	2	0	3-exp	-539.7220	0.9518	0.0070	0.0003	0.0020	1.0000	0.0009	0.2157	0.0076	0.5031	0.0025	0.1957	0.0442	0.0264	0.0492	0.0409	PA_F427A	-2.9416	0.0263	-3.3610	0.0238	0.4194	0.0355
guesthost_TrpDL	PA_F427A	2	1	3-exp	-33464.5000	0.9945	0.0126	0.0000	0.0082	1.0000	0.0001	0.0224	0.0173	0.1550	0.0010	0.0236	0.0836	0.0204	0.0012	0.0007	PA_F427A	-2.5920	0.0006	-2.5638	0.0050	-0.0282	0.0051
guesthost_TrpDL	PA_F427A	2	3	3-exp	-8101.8200	0.9692	0.0074	0.0001	0.0026	1.0000	0.0003	0.1021	0.0057	0.5989	0.0004	0.1317	0.0667	0.0216	0.0023	0.0011	PA_F427A	-2.9079	0.0044	-3.3087	0.0145	0.4008	0.0151
guesthost_Phe	PA_F427Y	0	1	3-exp	-3976.0400	0.9398	0.0224	0.0005	0.0033	1.0000	0.0001	0.0272	0.0501	0.1363	0.0033	0.0063	0.6057	0.0202	0.0373	0.0016	PA_F427Y	-2.2506	0.0130	-2.4430	0.0026	0.1924	0.0132
guesthost_Phe	PA_F427Y	0	2	3-exp	-1525.7600	0.8041	0.0216	0.0027	0.0012	1.0000	0.0052	1.7260	0.0024	1.0000	0.0025	4.7479	0.4159	0.0432	0.0276	0.0030	PA_F427Y	-2.2718	0.0738	-2.3523	0.0039	0.0804	0.0739
guesthost_Phe	PA_F427Y	0	3	3-exp	-248.7090	0.9222	0.0531	0.0058	0.0031	1.0000	0.0006	0.1438	0.0961	0.1312	0.0452	0.0248	0.8062	0.0463	0.3270	0.0224	PA_F427Y	-1.7394	0.0646	-2.0937	0.0056	0.3544	0.0648
guesthost_Phe	PA_F427Y	1	0	3-exp	-6377.7400	0.9808	0.0099	0.0001	0.0015	1.0000	0.0002	0.1793	0.0099	0.6719	0.0002	0.0165	0.0432	0.0406	0.0018	0.0040	PA_F427Y	-2.7327	0.0085	-3.1840	0.0121	0.4514	0.0148
guesthost_Phe	PA_F427Y	1	2	3-exp	-21112.6000	0.9868	0.0111	0.0001	0.0016	1.0000	0.0001	0.0603	0.0140	0.6653	0.0001	0.0045	0.0590	0.0037	0.0092	0.0012	PA_F427Y	-2.6647	0.0027	-3.1900	0.0062	0.5253	0.0067
guesthost_Phe	PA_F427Y	1	3	3-exp	-12730.5000	0.9963	0.0158	0.0000	0.0141	0.8026	1.4842	155076.0000	0.0141	0.2894	4.0660	155076.0000	0.1000	0.0032	0.0364	0.0015	PA_F427Y	-2.4587	0.0019	-2.7973	0.0307	0.3386	0.0308
guesthost_Phe	PA_F427Y	2	0	3-exp	-1047.5200	0.8109	0.0085	0.0014	0.0026	1.0000	0.0004	0.0961	0.0155	0.1414	0.0025	0.0359	1.0000	0.0036	0.6210	0.0017	PA_F427Y	-2.8259	0.0993	-3.1434	0.0143	0.3175	0.1003
guesthost_Phe	PA_F427Y	2	1	3-exp	-32608.5000	0.9951	0.0138	0.0001	0.0014	0.4355	0.0001	0.0642	0.0131	0.9476	0.0000	0.0027	0.5616	0.0014	0.0197	0.0000	PA_F427Y	-2.5369	0.0022	-2.8921	0.0019	0.3553	0.0029
guesthost_Phe	PA_F427Y	2	3	3-exp	-16806.0000	0.9363	0.0060	0.0001	0.0017	1.0000	0.0003	0.0827	0.0040	0.7788	0.0002	0.1618	0.0457	0.0272	0.0011	0.0010	PA_F427Y	-3.0262	0.0087	-3.1759	0.0232	0.1497	0.0248
guesthost_TrpDL	PA_F427Y	0	1	3-exp	-14623.0000	0.9723	0.0152	0.0001	0.0031	1.0000	0.0001	0.0154	0.0322	0.2844	0.0004	0.0036	0.4595	0.0065	0.0189	0.0003	PA_F427Y	-2.4793	0.0036	-1.5487	0.0005	-0.9306	0.0036
guesthost_TrpDL	PA_F427Y	0	2	3-exp	-5305.6700	0.9845	0.0301	0.0003	0.0046	0.6461	0.0002	0.0137	0.0423	0.4127	0.0006	0.0066	1.0000	0.0097	0.0377	0.0004	PA_F427Y	-2.0745	0.0064	-0.7888	0.0098	-1.2857	0.0117
guesthost_TrpDL	PA_F427Y	0	3	3-exp	-1703.3600	0.9940	0.0291	0.0010	0.0037	0.5156	0.0003	0.0272	0.0367	0.6083	0.0005	0.0091	1.0000	0.0049	0.3498	0.0010	PA_F427Y	-2.0948	0.0198	-0.5748	0.0266	-1.5200	0.0331
guesthost_TrpDL	PA_F427Y	1	0	3-exp	-13153.5000	0.9589	0.0106	0.0001	0.0024	1.0000	0.0001	0.0334	0.0153	0.2984	0.0007	0.0106	0.0522	0.0706	0.0016	0.0060	PA_F427Y	-2.6927	0.0030	-3.2331	0.0034	0.5404	0.0045
guesthost_TrpDL	PA_F427Y	1	2	3-exp	-8458.4300	0.9913	0.0121	0.0001	0.0014	0.7996	0.0002	0.1508	0.0112	0.7958	0.0001	0.0090	0.0421	0.0478	0.0011	0.0031	PA_F427Y	-2.6155	0.0057	-2.7558	0.0042	0.1403	0.0070
guesthost_TrpDL	PA_F427Y	1	3	2-exp	-1348.7300	0.8448	0.0070	0.0002	0.0030	1.0000	0.0002	0.0621	0.0401	0.1003	0.0023	0.0080	0.0401	0.1003	0.0023	0.0080	PA_F427Y	-2.9383	0.0139	-2.6221	0.0222	-0.3162	0.0263
guesthost_TrpDL	PA_F427Y	2	0	2-exp	-683.2930	0.4367	0.0039	0.0866	0.0026	1.0000	0.0002	0.0694	1.0000	0.0013	68.9059	0.0028	1.0000	0.0013	68.9059	0.0028	PA_F427Y	-3.2884	13.2070	-3.3610	0.0238	0.0726	13.2070
guesthost_TrpDL	PA_F427Y	2	1	3-exp	-7449.3000	0.9833	0.0084	0.0000	0.0036	1.0000	0.0002	0.0366	0.0105	0.3050	0.0010	0.0407	0.0316	0.0529	0.0017	0.0091	PA_F427Y	-2.8280	0.0023	-2.5638	0.0050	-0.2643	0.0055
guesthost_TrpDL	PA_F427Y	2	3	3-exp	-5756.8300	0.9279	0.0053	0.0003	0.0015	1.0000	0.0017	1.7479	0.0026	1.0000	0.0012	2.2000	0.0142	0.0799	0.0006	0.0091	PA_F427Y	-3.1023	0.0376	-3.3087	0.0145	0.2065	0.0403
guesthost_Leu	PA_F427Y	0	1	3-exp	-992.6860	0.9438	0.0715	0.0030	0.0025	1.0000	0.0005	0.1072	0.0154	0.2685	0.0029	0.0621	1.0000	0.0648	0.0424	0.0040	PA_F427Y	-1.5629	0.0251	-2.4157	0.9885	0.8529	0.9888
guesthost_Leu	PA_F427Y	0	2	3-exp	-696.6650	0.8634	0.0485	0.0035	0.0031	1.0000	0.0003	0.0884	0.1038	0.0660	0.0482	0.0128	1.0000	0.0386	0.1634	0.0096	PA_F427Y	-1.7927	0.0431	-2.5408	0.0039	0.7480	0.0433
guesthost_Leu	PA_F427Y	0	3	3-exp	-179.8820	0.9245	0.1025	0.0091	0.0029	1.0000	0.0008	0.2191	0.0647	0.1756	0.0319	0.0370	1.0000	0.0883	0.1165	0.0164	PA_F427Y	-1.3494	0.0524	-2.3154	0.0048	0.9660	0.0526
guesthost_Leu	PA_F427Y	1	0	2-exp	-1215.7200	0.9575	0.0071	0.0001	0.0023	1.0000	0.0003	0.0927	0.0117	0.4072	0.0004	0.0277	0.0117	0.4072	0.0004	0.0277	PA_F427Y	-2.9305	0.0093	-3.3846	0.4606	0.4540	0.4607
guesthost_Leu	PA_F427Y	1	2	2-exp	-9373.9000	0.9862	0.0090	0.0001	0.0017	0.8462	0.0001	0.0750	0.0099	0.7709	0.0000	0.0081	0.0099	0.7709	0.0000	0.0081	PA_F427Y	-2.7891	0.0042	-3.2089	0.0250	0.4198	0.0254
guesthost_Leu	PA_F427Y	1	3	2-exp	-6072.3300	0.9933	0.0112	0.0000	0.0052	0.3429	0.0004	0.0303	0.0111	0.8418	0.0001	0.0357	0.0111	0.8418	0.0001	0.0357	PA_F427Y	-2.6629	0.0015	-2.7590	34.1914	0.0961	34.1914
guesthost_Leu	PA_F427Y	2	0	2-exp	-434.4650	0.7690	0.0038	0.0011	0.0014	1.0000	0.0024	0.8891	0.0024	1.0000	0.0008	1.9617	0.0024	1.0000	0.0008	1.9617	PA_F427Y	-3.3035	0.1697	-3.5542	0.0668	0.2507	0.1824
guesthost_Leu	PA_F427Y	2	1	3-exp	-10095.4000	0.9732	0.0064	0.0000	0.0036	1.0000	0.0008	0.9630	0.0053	0.3837	0.0024	0.9776	0.0239	0.0294	0.0015	0.0051	PA_F427Y	-2.9969	0.0027	-2.9723	0.0109	-0.0246	0.0112
guesthost_Leu	PA_F427Y	2	3	3-exp	-8063.7900	0.9347	0.0057	0.0001	0.0017	1.0000	0.0003	0.0917	0.0041	0.7400	0.0003	0.1776	0.0621	0.0148	0.0030	0.0010	PA_F427Y	-3.0662	0.0119	-3.1571	0.0155	0.0909	0.0195
guesthost_Tyr	PA_F427Y	0	1	3-exp	-7807.7700	0.9442	0.0094	0.0002	0.0027	1.0000	0.0001	0.0238	0.0104	0.2826	0.0005	0.0250	0.4195	0.0089	0.0226	0.0005	PA_F427Y	-2.7663	0.0110	-1.9906	0.0012	-0.7757	0.0111
guesthost_Tyr	PA_F427Y	0	2	3-exp	-2959.2400	0.8769	0.0101	0.0005	0.0020	1.0000	0.0005	0.0970	0.0058	0.3945	0.0009	0.1482	0.4190	0.0138	0.0368	0.0014	PA_F427Y	-2.7215	0.0291	-2.0689	0.0028	-0.6526	0.0292
guesthost_Tyr	PA_F427Y	0	3	2-exp	-65.7317	0.8049	0.0067	0.0010	0.0030	1.0000	0.0013	0.2759	0.0345	0.1077	0.0275	0.0893	0.0345	0.1077	0.0275	0.0893	PA_F427Y	-2.9671	0.0855	-1.9462	0.0231	-1.0209	0.0885
guesthost_Tyr	PA_F427Y	1	0	3-exp	-8194.9200	0.9512	0.0069	0.0000	0.0022	1.0000	0.0001	0.0429	0.0107	0.4051	0.0003	0.0174	0.0444	0.0072	0.0079	0.0028	PA_F427Y	-2.9495	0.0043	-3.3017	0.0048	0.3522	0.0064
guesthost_Tyr	PA_F427Y	1	2	3-exp	-29187.1000	0.9643	0.0079	0.0000	0.0021	1.0000	0.0001	0.0252	0.0118	0.4357	0.0003	0.0067	0.0281	0.0215	0.0024	0.0068	PA_F427Y	-2.8700	0.0022	-3.2336	0.0023	0.3636	0.0032
guesthost_Tyr	PA_F427Y	1	3	2-exp	-14857.0000	0.9957	0.0130	0.0000	0.0105	1.0000	0.0001	0.0254	0.0176	0.1406	0.0006	0.0272	0.0176	0.1406	0.0006	0.0272	PA_F427Y	-2.5726	0.0008	-2.8852	0.0101	0.3126	0.0101
guesthost_Tyr	PA_F427Y	2	0	2-exp	-3378.1200	0.9349	0.0123	0.0001	0.0022	1.0000	0.0003	0.1301	0.0292	0.3477	0.0004	0.0085	0.0292	0.3477	0.0004	0.0085	PA_F427Y	-2.6039	0.0068	-3.1053	0.0041	0.5013	0.0080
guesthost_Tyr	PA_F427Y	2	1	3-exp	-64394.8000	0.9986	0.0282	0.0002	0.0009	1.0000	0.0001	0.2727	0.0279	0.7331	0.0002	0.0206	0.0400	0.1712	0.0007	0.0213	PA_F427Y	-2.1130	0.0034	-2.6205	0.0121	0.5075	0.0126
guesthost_Tyr	PA_F427Y	2	3	2-exp	-8301.2400	0.8175	0.0052	0.0000	0.0029	1.0000	0.0001	0.0234	0.0316	0.0733	0.0009	0.0033	0.0316	0.0733	0.0009	0.0033	PA_F427Y	-3.1112	0.0056	-3.2318	0.0044	0.1206	0.0071
guesthost_Ala	PA_F427Y	0	1	3-exp	-306.9610	0.9698	0.1324	0.0059	0.0026	0.9354	0.0007	0.2081	0.0374	0.3605	0.0060	0.0395	1.0000	0.1165	0.0557	0.0096	PA_F427Y	-1.1978	0.0264	-2.3388	0.0122	1.1411	0.0291
guesthost_Ala	PA_F427Y	0	2	2-exp	-214.9820	0.9084	0.1931	0.0119	0.0075	0.7652	0.0011	0.0653	1.0000	0.1873	0.0566	0.0134	1.0000	0.1873	0.0566	0.0134	PA_F427Y	-0.9743	0.0364	-2.4928	0.0087	1.5185	0.0374
guesthost_Ala	PA_F427Y	0	3	3-exp	-27.1073	0.5517	0.2239	0.0456	0.0047	0.3800	0.0178	0.5112	0.0336	0.4550	0.0381	0.5357	1.0000	0.2068	0.1223	0.0607	PA_F427Y	-0.8866	0.1208	-2.2247	0.0132	1.3381	0.1215
guesthost_Ala	PA_F427Y	1	0	2-exp	-128.5350	0.8020	0.0041	0.0004	0.0022	1.0000	0.0014	0.2876	0.0066	0.2839	0.0030	0.3833	0.0066	0.2839	0.0030	0.3833	PA_F427Y	-3.2612	0.0621	-3.3984	0.0312	0.1372	0.0695
guesthost_Ala	PA_F427Y	1	2	3-exp	-1238.3800	0.9093	0.0048	0.0011	0.0013	1.0000	0.0026	0.7031	0.0029	0.9770	0.0018	1.8272	0.0087	0.0799	0.0028	0.0890	PA_F427Y	-3.1619	0.1394	-3.5759	0.0209	0.4140	0.1409
guesthost_Ala	PA_F427Y	1	3	2-exp	-705.7060	0.8189	0.0055	0.0548	0.0034	1.0000	0.0001	0.0450	1.0000	0.0021	27.2058	0.0027	1.0000	0.0021	27.2058	0.0027	PA_F427Y	-3.0799	5.8825	-3.5421	0.0174	0.4622	5.8825
guesthost_Ala	PA_F427Y	2	0	1-exp	-39.7848	0.2895	0.0023	0.0006	0.0023	1.1000	0.0006	0.3606									PA_F427Y	-3.6005	0.1644	-3.4360	0.4914	-0.1645	0.5181
guesthost_Ala	PA_F427Y	2	1	2-exp	-1384.2900	0.8703	0.0042	0.0001	0.0021	1.0000	0.0004	0.1239	0.0041	0.5196	0.0003	0.1974	0.0041	0.5196	0.0003	0.1974	PA_F427Y	-3.2405	0.0187	-3.1899	0.0384	-0.0507	0.0427
guesthost_Ala	PA_F427Y	2	3	2-exp	-3162.3100	0.8293	0.0058	0.0001	0.0023	1.0000	0.0004	0.2294	0.0037	0.9392	0.0001	0.2828	0.0037	0.9392	0.0001	0.2828	PA_F427Y	-3.0482	0.0129	-3.0872	0.0048	0.0390	0.0138
guesthost_Trp	PA_F427Y	0	1	3-exp	-31166.0000	0.9761	0.0102	0.0000	0.0035	1.0000	0.0000	0.0069	0.0181	0.2664	0.0002	0.0046	0.2940	0.0061	0.0072	0.0002	PA_F427Y	-2.7175	0.0021	-1.9610	0.0012	-0.7565	0.0025
guesthost_Trp	PA_F427Y	0	2	3-exp	-3486.6000	0.9558	0.0135	0.0003	0.0024	1.0000	0.0002	0.0628	0.0161	0.3624	0.0006	0.0170	0.4636	0.0113	0.0349	0.0008	PA_F427Y	-2.5514	0.0136	-2.1572	0.0015	-0.3943	0.0137
guesthost_Trp	PA_F427Y	0	3	3-exp	-267.9750	0.9641	0.0201	0.2187	0.0020	1.0000	0.0010	0.3760	0.0110	0.5289	0.0026	0.1217	1.0000	0.0122	19.6392	0.0227	PA_F427Y	-2.3159	6.4595	-2.0972	0.0195	-0.2187	6.4595
guesthost_Trp	PA_F427Y	1	0	3-exp	-35218.8000	0.9856	0.0174	0.0000	0.0029	0.9793	0.0000	0.0096	0.0260	0.3191	0.0003	0.0029	0.0999	0.0621	0.0010	0.0016	PA_F427Y	-2.4012	0.0011	-2.9351	0.0240	0.5339	0.0241
guesthost_Trp	PA_F427Y	1	2	3-exp	-9739.8500	0.9546	0.0217	0.0001	0.0029	1.0000	0.0001	0.0254	0.0558	0.2112	0.0020	0.0043	0.2201	0.0320	0.0106	0.0036	PA_F427Y	-2.2696	0.0041	-2.7952	0.0050	0.5255	0.0065
guesthost_Trp	PA_F427Y	1	3	3-exp	-4653.6900	0.9947	0.0492	0.0002	0.0015	1.0000	0.0002	0.2130	0.0362	0.2831	0.0022	0.0129	0.0956	0.3918	0.0012	0.0151	PA_F427Y	-1.7841	0.0026	-2.0613	0.0028	0.2772	0.0038
guesthost_Trp	PA_F427Y	2	0	2-exp	-1000.8200	0.6415	0.0046	0.0001	0.0026	1.0000	0.0004	0.1405	0.0258	0.0803	0.0027	0.0139	0.0258	0.0803	0.0027	0.0139	PA_F427Y	-3.1822	0.0183	-2.9574	0.0086	-0.2248	0.0203
guesthost_Trp	PA_F427Y	2	1	3-exp	-20312.8000	0.9980	0.0258	0.0000	0.0035	0.3469	0.0001	0.0068	0.0304	0.7513	0.0001	0.0022	0.0750	0.0229	0.0025	0.0026	PA_F427Y	-2.1672	0.0005	-2.9024	0.0014	0.7353	0.0014
guesthost_Trp	PA_F427Y	2	3	3-exp	-8240.3400	0.9492	0.0059	0.0001	0.0019	1.0000	0.0008	0.6972	0.0034	0.8411	0.0008	0.8376	0.0176	0.0666	0.0007	0.0070	PA_F427Y	-3.0441	0.0127	-3.2760	0.0078	0.2318	0.0149
guesthost_Thr	PA_F427Y	0	1	3-exp	-1259.7600	0.9788	0.0284	0.0006	0.0039	0.7929	0.0003	0.0358	0.0414	0.3275	0.0020	0.0131	0.4878	0.0241	0.0448	0.0024	PA_F427Y	-2.1091	0.0130	-2.4169	0.0041	0.3077	0.0136
guesthost_Thr	PA_F427Y	0	2	3-exp	-313.4530	0.8411	0.0820	0.0076	0.0023	1.0000	0.0012	0.3947	0.0164	0.3321	0.0053	0.1227	1.0000	0.0743	0.0614	0.0089	PA_F427Y	-1.4816	0.0548	-2.5577	0.0038	1.0761	0.0549
guesthost_Thr	PA_F427Y	0	3	2-exp	-130.7930	0.9756	0.0724	0.0034	0.0064	0.7798	0.0009	0.0607	0.2914	0.2311	0.0221	0.0182	0.2914	0.2311	0.0221	0.0182	PA_F427Y	-1.5557	0.0276	-2.3795	0.0163	0.8238	0.0320
guesthost_Thr	PA_F427Y	1	0	3-exp	-682.8600	0.8596	0.0043	0.0011	0.0016	1.0000	0.0146	41.8619	0.0022	1.0000	0.0126	43.4205	0.0109	0.0482	0.0060	0.0679	PA_F427Y	-3.2244	0.1563	-3.4717	0.0618	0.2473	0.1681
guesthost_Thr	PA_F427Y	1	2	2-exp	-1726.9300	0.7929	0.0036	0.0001	0.0024	1.0000	0.0003	0.0605	0.0061	0.2004	0.0005	0.0706	0.0061	0.2004	0.0005	0.0706	PA_F427Y	-3.3332	0.0142	-3.3819	0.0290	0.0487	0.0323
guesthost_Thr	PA_F427Y	1	3	2-exp	-1836.3400	0.9060	0.0047	0.0002	0.0017	1.0000	0.0005	0.2509	0.0030	0.9985	0.0002	0.4070	0.0030	0.9985	0.0002	0.4070	PA_F427Y	-3.1786	0.0240	-3.5276	0.0097	0.3490	0.0258
guesthost_Thr	PA_F427Y	2	0	2-exp	-105.8720	0.5350	0.0042	0.0007	0.0027	1.0000	0.0007	0.2409	0.0575	0.0262	0.0528	0.0183	0.0575	0.0262	0.0528	0.0183	PA_F427Y	-3.2447	0.1048	-3.6182	0.0287	0.3736	0.1086
guesthost_Thr	PA_F427Y	2	1	3-exp	-4504.5900	0.9618	0.0085	0.0001	0.0020	1.0000	0.0004	0.1157	0.0049	0.6224	0.0006	0.2054	0.0663	0.0532	0.0020	0.0024	PA_F427Y	-2.8211	0.0089	-3.2561	0.0102	0.4350	0.0135
guesthost_Thr	PA_F427Y	2	3	2-exp	-6904.1100	0.8737	0.0053	0.0000	0.0050	1.0000	0.0001	0.0128	0.0789	0.0045	0.0112	0.0007	0.0789	0.0045	0.0112	0.0007	PA_F427Y	-3.1005	0.0046	-3.0877	0.0050	-0.0128	0.0068
