## Supporting Document 5 for "Dynamic Gating by the Phenylalanine Clamp Loop Controls Peptide Translocation Through the Anthrax Toxin Nanopore"

nanopore_name	transition	kinetic_param	Cornette	Eisenberg	Engelman_GES	Hopp-Woods	Janin	Krantz	Kyte-Doolittle	Ooi	Rose	Song	Tanford	aromaticity	mol_wt	num_rings
PA	0->1	A_fast	0.1217	0.153	0.0072	0.6855	0.0061	0.1051	0.0632	0.0071	0.3984	0.6704	0.6855	0.8852	0.6979	0.6309
PA	0->1	A_middle	0.1181	0.3533	0.3649	0.0411	0.2421	0.1474	0.1852	0.1069	0.2448	0.01	0.0411	0.1501	0.0065	0.0246
PA	0->1	A_slow	0.0108	0.0744	0.1124	0.0273	0.0659	0.0223	0.0008	0.0	0.0512	0.0038	0.0273	0.1619	0.0163	0.0859
PA	0->1	log_tau_fast	0.003	0.0046	0.1421	0.4151	0.0497	0.0164	0.3066	0.0386	0.0578	0.5191	0.4151	0.1898	0.5109	0.3761
PA	0->1	log_tau_mean	0.0291	0.0001	0.1158	0.5047	0.019	0.0189	0.4536	0.0903	0.0607	0.53	0.5047	0.4095	0.5794	0.6781
PA	0->1	log_tau_middle	0.0107	0.0003	0.1338	0.6458	0.0432	0.0294	0.3735	0.06	0.126	0.7581	0.6458	0.4401	0.7623	0.6216
PA	0->1	log_tau_slow	0.0338	0.0683	0.211	0.0295	0.046	0.0004	0.1714	0.0145	0.0178	0.0604	0.0295	0.0173	0.0418	0.0326
PA	0->2	A_fast	0.18	0.0798	0.0036	0.5345	0.0065	0.0287	0.06	0.0331	0.2674	0.5772	0.5345	0.8019	0.5897	0.4465
PA	0->2	A_middle	0.0	0.0033	0.0113	0.0211	0.016	0.0342	0.0225	0.1225	0.0007	0.014	0.0211	0.312	0.0298	0.0773
PA	0->2	A_slow	0.1326	0.429	0.2872	0.4091	0.3075	0.4697	0.029	0.199	0.5667	0.3194	0.4091	0.238	0.2635	0.2836
PA	0->2	log_tau_fast	0.0471	0.0014	0.0004	0.009	0.0001	0.0106	0.0302	0.0686	0.0	0.001	0.009	0.1693	0.0131	0.0771
PA	0->2	log_tau_mean	0.0099	0.0163	0.0105	0.4406	0.0009	0.0636	0.2311	0.0181	0.1188	0.4224	0.4406	0.3481	0.4633	0.5546
PA	0->2	log_tau_middle	0.2729	0.0972	0.0001	0.449	0.0106	0.1964	0.0052	0.0552	0.3157	0.5392	0.449	0.1297	0.4085	0.196
PA	0->2	log_tau_slow	0.4993	0.36	0.4187	0.0111	0.3048	0.209	0.7402	0.5017	0.1845	0.019	0.0111	0.0506	0.0815	0.1594
PA	0->3	A_fast	0.3985	0.3578	0.2616	0.0554	0.3286	0.4415	0.3313	0.5643	0.3299	0.0508	0.0554	0.0249	0.0028	0.0048
PA	0->3	A_middle	0.4509	0.4536	0.3176	0.0515	0.4485	0.5598	0.4334	0.7359	0.3757	0.044	0.0515	0.0499	0.0	0.01
PA	0->3	A_slow	0.0	0.0898	0.0245	0.3471	0.0846	0.2246	0.0465	0.0347	0.2072	0.3021	0.3471	0.1248	0.2831	0.3515
PA	0->3	log_tau_fast	0.0958	0.2008	0.2288	0.0271	0.1511	0.1207	0.125	0.1087	0.1639	0.0102	0.0271	0.0402	0.0051	0.0063
PA	0->3	log_tau_mean	0.0058	0.0285	0.0017	0.3757	0.0075	0.0764	0.1577	0.0057	0.1224	0.348	0.3757	0.2911	0.3727	0.4681
PA	0->3	log_tau_middle	0.0197	0.0045	0.0004	0.2141	0.0	0.0161	0.1418	0.0291	0.0554	0.1891	0.2141	0.2555	0.2531	0.3175
PA	0->3	log_tau_slow	0.4056	0.4368	0.5767	0.0002	0.4362	0.3595	0.6579	0.625	0.2908	0.0018	0.0002	0.0384	0.0307	0.0726
PA	1->0	A_fast	0.417	0.5277	0.0338	0.3461	0.2382	0.365	0.0817	0.1765	0.438	0.3272	0.3461	0.2222	0.1367	0.1765
PA	1->0	A_middle	0.1429	0.0884	0.071	0.023	0.0885	0.1596	0.0924	0.2128	0.1091	0.0272	0.023	0.0276	0.0037	0.0035
PA	1->0	A_slow	0.3629	0.0416	0.0719	0.1024	0.0395	0.0284	0.4752	0.2809	0.0078	0.0713	0.1024	0.3077	0.1722	0.4114
PA	1->0	log_tau_fast	0.0144	0.0005	0.0251	0.0311	0.0167	0.0175	0.0663	0.0967	0.0	0.0254	0.0311	0.1829	0.0449	0.0963
PA	1->0	log_tau_mean	0.0191	0.2124	0.0447	0.6835	0.0947	0.2712	0.0634	0.0101	0.4306	0.5959	0.6835	0.579	0.5962	0.7097
PA	1->0	log_tau_middle	0.0259	0.0166	0.0	0.1638	0.0063	0.0221	0.0933	0.0166	0.0465	0.1281	0.1638	0.2232	0.1621	0.2806
PA	1->0	log_tau_slow	0.0732	0.0516	0.0014	0.5666	0.0356	0.1367	0.2872	0.011	0.1823	0.4653	0.5666	0.4915	0.5513	0.8502
PA	1->2	A_fast	0.0008	0.0197	0.0032	0.3937	0.0052	0.097	0.1401	0.0002	0.1629	0.3781	0.3937	0.2326	0.4375	0.4129
PA	1->2	A_middle	0.1174	0.1846	0.0303	0.2578	0.0653	0.1029	0.0083	0.0187	0.231	0.2426	0.2578	0.3014	0.2024	0.17
PA	1->2	A_slow	0.0084	0.292	0.0387	0.949	0.1756	0.3397	0.0519	0.0213	0.4992	0.8521	0.949	0.7105	0.8799	0.9141
PA	1->2	log_tau_fast	0.0837	0.4004	0.0559	0.513	0.2104	0.3306	0.0001	0.0546	0.4352	0.4221	0.513	0.4727	0.3173	0.4972
PA	1->2	log_tau_mean	0.0116	0.1328	0.0231	0.8583	0.0542	0.3074	0.1506	0.0103	0.4596	0.8096	0.8583	0.5079	0.8357	0.8239
PA	1->2	log_tau_middle	0.0	0.1555	0.0276	0.5316	0.1238	0.2296	0.0373	0.0224	0.2744	0.4658	0.5316	0.3104	0.4817	0.5269
PA	1->2	log_tau_slow	0.0264	0.1453	0.0206	0.7676	0.1444	0.2958	0.1293	0.0145	0.3112	0.6669	0.7676	0.4004	0.7458	0.8538
PA	1->3	A_fast	0.2611	0.0006	0.2658	0.2459	0.1897	0.0215	0.088	0.1275	0.0344	0.3926	0.2459	0.3854	0.331	0.1346
PA	1->3	A_middle	0.4613	0.0561	0.0845	0.6775	0.0889	0.1237	0.1218	0.0021	0.2305	0.4176	0.6775	0.3871	0.474	0.623
PA	1->3	A_slow	0.346	0.0713	0.0979	0.5327	0.1075	0.1428	0.0712	0.0005	0.2317	0.308	0.5327	0.2584	0.3427	0.4723
PA	1->3	log_tau_fast	0.8263	0.2157	0.0317	0.0731	0.0289	0.0979	0.2334	0.1396	0.2377	0.1133	0.0731	0.0356	0.0308	0.0048
PA	1->3	log_tau_mean	0.161	0.2965	0.0463	0.8591	0.1127	0.4208	0.0229	0.0663	0.6271	0.8334	0.8591	0.4974	0.7257	0.651
PA	1->3	log_tau_middle	0.8996	0.0133	0.0063	0.927	0.0037	0.0477	0.466	0.0511	0.0315	0.8604	0.927	0.2621	0.7609	0.8528
PA	1->3	log_tau_slow	0.1939	0.105	0.0672	0.1912	0.1774	0.2234	0.2811	0.4597	0.0338	0.2121	0.1912	0.8919	0.3835	0.319
PA	2->0	A_fast	0.0135	0.0529	0.0005	0.3851	0.0207	0.0824	0.1517	0.0087	0.1288	0.3297	0.3851	0.3812	0.3507	0.5446
PA	2->0	A_middle	0.2544	0.0001	0.0094	0.2291	0.0684	0.0001	0.0669	0.063	0.1044	0.2869	0.2291	0.4034	0.2871	0.1448
PA	2->0	A_slow	0.0471	0.0182	0.0005	0.9696	0.0118	0.1366	0.4174	0.0272	0.4355	0.996	0.9696	0.8654	0.9968	0.9147
PA	2->0	log_tau_fast	0.1644	0.0002	0.0001	0.083	0.0353	0.0007	0.0013	0.001	0.0615	0.1305	0.083	0.0668	0.1422	0.0125
PA	2->0	log_tau_mean	0.0498	0.075	0.0096	0.5047	0.0001	0.0372	0.1049	0.0368	0.2026	0.5056	0.5047	0.7263	0.5112	0.5378
PA	2->0	log_tau_middle	0.1987	0.0	0.0215	0.6552	0.0904	0.0136	0.2998	0.1039	0.2501	0.756	0.6552	0.8071	0.7549	0.5333
PA	2->0	log_tau_slow	0.025	0.007	0.0044	0.9197	0.0184	0.1131	0.4621	0.0384	0.3684	0.9554	0.9197	0.7929	0.9547	0.8897
PA	2->1	A_fast	0.1515	0.0179	0.1136	0.4396	0.0122	0.0592	0.0923	0.0004	0.1366	0.5752	0.4396	0.1798	0.4332	0.265
PA	2->1	A_middle	0.0661	0.0021	0.1489	0.1016	0.0038	0.0265	0.0236	0.005	0.014	0.1674	0.1016	0.0002	0.069	0.0368
PA	2->1	A_slow	0.0594	0.0277	0.1414	0.4417	0.1402	0.0172	0.6354	0.3645	0.0221	0.4639	0.4417	0.7722	0.6748	0.7231
PA	2->1	log_tau_fast	0.1139	0.1218	0.0054	0.7703	0.0011	0.104	0.0996	0.0118	0.4196	0.7705	0.7703	0.9238	0.8332	0.6977
PA	2->1	log_tau_mean	0.1639	0.0686	0.045	0.6745	0.0058	0.0619	0.1186	0.0183	0.2661	0.7659	0.6745	0.658	0.6907	0.5467
PA	2->1	log_tau_middle	0.1228	0.0488	0.0243	0.5605	0.012	0.0297	0.1117	0.0377	0.2224	0.6225	0.5605	0.6899	0.6182	0.4853
PA	2->1	log_tau_slow	0.0102	0.0239	0.3732	0.4119	0.2223	0.0236	0.4459	0.2847	0.0166	0.5453	0.4119	0.5589	0.5786	0.4585
PA	2->3	A_fast	0.0	0.0	0.0	0.0	0.0	0.0	0.0	0.0	0.0	0.0	0.0	0.0	0.0	0.0
PA	2->3	A_middle	0.1593	0.1852	0.0083	0.8696	0.0179	0.212	0.0892	0.0009	0.4308	0.912	0.8696	0.6733	0.7674	0.7264
PA	2->3	A_slow	0.1593	0.1852	0.0083	0.8696	0.0179	0.212	0.0892	0.0009	0.4308	0.912	0.8696	0.6733	0.7674	0.7264
PA	2->3	log_tau_fast	0.0001	0.0199	0.0865	0.6163	0.0004	0.0799	0.302	0.0212	0.1393	0.6554	0.6163	0.3974	0.6075	0.6807
PA	2->3	log_tau_mean	0.0398	0.0939	0.0075	0.9181	0.0042	0.171	0.2196	0.0045	0.3739	0.9401	0.9181	0.7108	0.9206	0.8827
PA	2->3	log_tau_middle	0.0005	0.0547	0.0156	0.757	0.0045	0.1366	0.2746	0.0102	0.2496	0.7511	0.757	0.5595	0.7537	0.8369
PA	2->3	log_tau_slow	0.0005	0.0547	0.0156	0.757	0.0045	0.1366	0.2746	0.0102	0.2496	0.7511	0.757	0.5595	0.7537	0.8369
PA_F427A	0->1	A_fast	0.417	0.5277	0.0338	0.3461	0.2382	0.365	0.0817	0.1765	0.438	0.3272	0.3461	0.2222	0.1367	0.1765
PA_F427A	0->1	A_middle	0.0152	0.009	0.1164	0.0243	0.0432	0.0661	0.0006	0.0366	0.0458	0.0111	0.0243	0.0	0.0286	0.0242
PA_F427A	0->1	A_slow	0.0009	0.0297	0.2324	0.3616	0.2275	0.0409	0.4372	0.3417	0.0167	0.4512	0.3616	0.664	0.5722	0.4553
PA_F427A	0->1	log_tau_fast	0.3646	0.5113	0.2286	0.2074	0.3533	0.4681	0.1908	0.3646	0.4763	0.1727	0.2074	0.0561	0.0681	0.0578
PA_F427A	0->1	log_tau_mean	0.1126	0.0122	0.0466	0.05	0.0003	0.0311	0.009	0.0266	0.0905	0.0652	0.05	0.0108	0.073	0.0023
PA_F427A	0->1	log_tau_middle	0.007	0.0172	0.1461	0.0016	0.0423	0.0558	0.0318	0.0794	0.0448	0.0002	0.0016	0.0133	0.0016	0.0026
PA_F427A	0->1	log_tau_slow	0.0002	0.0205	0.3515	0.0821	0.1361	0.0614	0.192	0.2204	0.0077	0.1244	0.0821	0.226	0.1095	0.1395
PA_F427A	0->2	A_fast	0.1705	0.2727	0.3849	0.0268	0.1582	0.1019	0.2037	0.0929	0.2309	0.0069	0.0268	0.125	0.0078	0.0049
PA_F427A	0->2	A_middle	0.1304	0.0	0.011	0.3109	0.0553	0.015	0.0959	0.0095	0.1661	0.3978	0.3109	0.2186	0.4445	0.1605
PA_F427A	0->2	A_slow	0.3585	0.0396	0.047	0.0704	0.0079	0.0068	0.0109	0.0021	0.0677	0.1183	0.0704	0.0604	0.055	0.0055
PA_F427A	0->2	log_tau_fast	0.2355	0.1232	0.0916	0.0422	0.062	0.0094	0.3599	0.0873	0.0206	0.0498	0.0422	0.0041	0.1026	0.1235
PA_F427A	0->2	log_tau_mean	0.7988	0.3558	0.0929	0.2726	0.0744	0.2191	0.1505	0.1503	0.4835	0.3101	0.2726	0.2021	0.1819	0.0446
PA_F427A	0->2	log_tau_middle	0.3684	0.3248	0.201	0.0987	0.3325	0.152	0.8733	0.5386	0.0335	0.1047	0.0987	0.3226	0.3129	0.3098
PA_F427A	0->2	log_tau_slow	0.7512	0.3401	0.1885	0.0121	0.1855	0.2675	0.5094	0.4888	0.2654	0.0227	0.0121	0.0588	0.0026	0.066
PA_F427A	0->3	A_fast	0.0047	0.0047	0.0145	0.0382	0.0024	0.0193	0.0104	0.0109	0.0298	0.0524	0.0382	0.0017	0.0772	0.0068
PA_F427A	0->3	A_middle	0.3992	0.0053	0.0088	0.2229	0.0067	0.094	0.345	0.0001	0.0189	0.1808	0.2229	0.0137	0.1782	0.4324
PA_F427A	0->3	A_slow	0.3992	0.0053	0.0088	0.2229	0.0067	0.094	0.345	0.0001	0.0189	0.1808	0.2229	0.0137	0.1782	0.4324
PA_F427A	0->3	log_tau_fast	0.1177	0.0168	0.0145	0.3342	0.0036	0.0598	0.0311	0.0011	0.2232	0.3874	0.3342	0.2046	0.4432	0.178
PA_F427A	0->3	log_tau_mean	0.0047	0.0011	0.0566	0.0602	0.0066	0.0687	0.0027	0.0444	0.0696	0.0654	0.0602	0.0014	0.0876	0.0169
PA_F427A	0->3	log_tau_middle	0.0987	0.0144	0.0402	0.5441	0.0156	0.0535	0.5677	0.043	0.0754	0.5384	0.5441	0.224	0.5331	0.75
PA_F427A	0->3	log_tau_slow	0.0987	0.0144	0.0402	0.5441	0.0156	0.0535	0.5677	0.043	0.0754	0.5384	0.5441	0.224	0.5331	0.75
PA_F427A	1->0	A_fast	0.2783	0.2423	0.0526	0.0732	0.06	0.0532	0.1004	0.0239	0.1725	0.0603	0.0732	0.2242	0.0276	0.0293
PA_F427A	1->0	A_middle	0.0105	0.0175	0.1205	0.0952	0.0043	0.0383	0.027	0.003	0.0108	0.1216	0.0952	0.0088	0.0406	0.0818
PA_F427A	1->0	A_slow	0.1297	0.115	0.4126	0.0386	0.2868	0.179	0.0009	0.0676	0.109	0.001	0.0386	0.0369	0.0171	0.1276
PA_F427A	1->0	log_tau_fast	0.0333	0.1742	0.0464	0.1673	0.2356	0.2222	0.0087	0.0451	0.1219	0.0913	0.1673	0.0974	0.0657	0.2912
PA_F427A	1->0	log_tau_mean	0.0725	0.0143	0.0225	0.0077	0.0382	0.0142	0.02	0.0	0.0016	0.0013	0.0077	0.0042	0.0009	0.0608
PA_F427A	1->0	log_tau_middle	0.0056	0.1615	0.0064	0.1463	0.1769	0.1766	0.0043	0.0369	0.0925	0.0938	0.1463	0.0794	0.0467	0.2268
PA_F427A	1->0	log_tau_slow	0.0377	0.2012	0.1757	0.0839	0.2688	0.1663	0.0011	0.0376	0.1214	0.0214	0.0839	0.133	0.0253	0.2008
PA_F427A	1->2	A_fast	0.3257	0.1459	0.0781	0.0433	0.0114	0.0122	0.1047	0.006	0.148	0.0402	0.0433	0.2288	0.0328	0.0057
PA_F427A	1->2	A_middle	0.0434	0.1602	0.0073	0.1101	0.1938	0.3047	0.0164	0.2245	0.1258	0.1041	0.1101	0.0077	0.0213	0.0478
PA_F427A	1->2	A_slow	0.0139	0.1454	0.6341	0.066	0.471	0.2114	0.3005	0.4102	0.0388	0.1585	0.066	0.1993	0.1649	0.0727
PA_F427A	1->2	log_tau_fast	0.3881	0.3105	0.1015	0.0431	0.2642	0.3605	0.2795	0.474	0.2297	0.0474	0.0431	0.0346	0.0	0.0064
PA_F427A	1->2	log_tau_mean	0.0012	0.1055	0.0167	0.3188	0.0669	0.1645	0.0546	0.0118	0.1196	0.2978	0.3188	0.1401	0.191	0.3603
PA_F427A	1->2	log_tau_middle	0.2393	0.1609	0.0274	0.169	0.047	0.1345	0.0116	0.0643	0.1241	0.2076	0.169	0.0421	0.0611	0.0664
PA_F427A	1->2	log_tau_slow	0.0818	0.0581	0.001	0.1078	0.116	0.1202	0.0434	0.0128	0.0353	0.0629	0.1078	0.0352	0.0433	0.2267
PA_F427A	1->3	A_fast	0.2141	0.0227	0.0986	0.3588	0.0092	0.059	0.0439	0.0013	0.1299	0.4922	0.3588	0.1205	0.3391	0.1716
PA_F427A	1->3	A_middle	0.0317	0.0328	0.0008	0.0332	0.0154	0.0005	0.0189	0.0314	0.008	0.0106	0.0332	0.2174	0.0183	0.138
PA_F427A	1->3	A_slow	0.5547	0.1036	0.0008	0.0547	0.0165	0.1003	0.1244	0.153	0.134	0.1032	0.0547	0.0016	0.0199	0.0088
PA_F427A	1->3	log_tau_fast	0.0003	0.3296	0.3312	0.1389	0.3853	0.326	0.0307	0.1482	0.2747	0.0572	0.1389	0.1097	0.0506	0.1758
PA_F427A	1->3	log_tau_mean	0.0193	0.0555	0.0116	0.4915	0.036	0.1563	0.2061	0.0001	0.1447	0.4482	0.4915	0.2707	0.4115	0.6364
PA_F427A	1->3	log_tau_middle	0.0196	0.0826	0.0014	0.1747	0.0994	0.1394	0.0405	0.0143	0.0637	0.133	0.1747	0.0673	0.0826	0.2668
PA_F427A	1->3	log_tau_slow	0.4048	0.0288	0.052	0.0135	0.0002	0.0	0.2367	0.0394	0.0294	0.0042	0.0135	0.0012	0.0124	0.1383
PA_F427A	2->0	A_fast	0.0462	0.039	0.4129	0.2135	0.2819	0.0652	0.2701	0.2666	0.0009	0.3391	0.2135	0.3587	0.336	0.1978
PA_F427A	2->0	A_middle	0.2874	0.1372	0.1811	0.5205	0.1543	0.1676	0.0363	0.0028	0.3365	0.249	0.5205	0.3523	0.3217	0.4689
PA_F427A	2->0	A_slow	0.579	0.0415	0.0632	0.785	0.095	0.1577	0.1669	0.0007	0.2175	0.5271	0.785	0.3085	0.5361	0.6974
PA_F427A	2->0	log_tau_fast	0.0003	0.08	0.4148	0.1495	0.3039	0.1059	0.3594	0.3527	0.0051	0.2349	0.1495	0.3235	0.2742	0.2017
PA_F427A	2->0	log_tau_mean	0.133	0.0198	0.096	0.5462	0.0393	0.0155	0.1533	0.0524	0.1624	0.6588	0.5462	0.5761	0.6134	0.4435
PA_F427A	2->0	log_tau_middle	0.1948	0.274	0.2476	0.105	0.2601	0.2229	0.348	0.37	0.1711	0.2194	0.105	0.2595	0.2502	0.1704
PA_F427A	2->0	log_tau_slow	0.8002	0.3689	0.3194	0.5996	0.2596	0.1562	0.8668	0.5448	0.1296	0.8346	0.5996	0.5669	0.8419	0.7196
PA_F427A	2->1	A_fast	0.0713	0.0034	0.1617	0.2092	0.1612	0.0358	0.1424	0.1978	0.0203	0.2876	0.2092	0.4873	0.3153	0.1972
PA_F427A	2->1	A_middle	0.0074	0.1261	0.1656	0.274	0.1853	0.4018	0.0005	0.204	0.3019	0.2315	0.274	0.0101	0.21	0.1771
PA_F427A	2->1	A_slow	0.0106	0.0988	0.5244	0.1275	0.3787	0.1369	0.3297	0.3648	0.0109	0.232	0.1275	0.2768	0.2476	0.1441
PA_F427A	2->1	log_tau_fast	0.2308	0.0003	0.1847	0.2532	0.1309	0.0021	0.0768	0.0564	0.0503	0.3967	0.2532	0.2437	0.333	0.1197
PA_F427A	2->1	log_tau_mean	0.0541	0.0025	0.1904	0.4651	0.1469	0.0026	0.2961	0.1697	0.0685	0.5943	0.4651	0.5839	0.6321	0.43
PA_F427A	2->1	log_tau_middle	0.2208	0.003	0.1088	0.4878	0.1101	0.0007	0.1385	0.0786	0.1432	0.6446	0.4878	0.5559	0.6344	0.3232
PA_F427A	2->1	log_tau_slow	0.083	0.0931	0.0165	0.0001	0.043	0.0176	0.0639	0.0259	0.0045	0.0002	0.0001	0.0006	0.0269	0.0012
PA_F427A	2->3	A_fast	0.0	0.0	0.0	0.0	0.0	0.0	0.0	0.0	0.0	0.0	0.0	0.0	0.0	0.0
PA_F427A	2->3	A_middle	0.5078	0.1476	0.0194	0.3139	0.0057	0.1106	0.017	0.0367	0.341	0.3795	0.3139	0.2366	0.2959	0.0927
PA_F427A	2->3	A_slow	0.0688	0.0013	0.0035	0.2901	0.021	0.0239	0.0626	0.0035	0.1545	0.3452	0.2901	0.2026	0.4317	0.1712
PA_F427A	2->3	log_tau_fast	0.1055	0.0111	0.0497	0.129	0.0	0.0477	0.0001	0.0182	0.1438	0.1553	0.129	0.0444	0.1876	0.0335
PA_F427A	2->3	log_tau_mean	0.3627	0.3485	0.171	0.0535	0.2125	0.2279	0.2563	0.25	0.2606	0.0424	0.0535	0.0185	0.0046	0.0005
PA_F427A	2->3	log_tau_middle	0.5079	0.0515	0.012	0.2156	0.0155	0.0184	0.003	0.0008	0.1669	0.3153	0.2156	0.1999	0.2273	0.0466
PA_F427A	2->3	log_tau_slow	0.0412	0.0048	0.0349	0.3562	0.083	0.003	0.1862	0.0478	0.0932	0.4538	0.3562	0.273	0.5371	0.2598
PA_F427Y	0->1	A_fast	0.5469	0.5551	0.0407	0.5824	0.1976	0.4301	0.0447	0.1627	0.6267	0.5819	0.5824	0.3849	0.3363	0.3057
PA_F427Y	0->1	A_middle	0.4095	0.4216	0.3417	0.2853	0.1698	0.2697	0.1215	0.137	0.5688	0.2381	0.2853	0.3387	0.2089	0.1187
PA_F427Y	0->1	A_slow	0.0	0.0092	0.0231	0.4591	0.098	0.0	0.3591	0.1472	0.096	0.5116	0.4591	0.5663	0.7252	0.5004
PA_F427Y	0->1	log_tau_fast	0.2915	0.0852	0.0158	0.0089	0.03	0.0208	0.1975	0.097	0.0044	0.0017	0.0089	0.0439	0.0732	0.0829
PA_F427Y	0->1	log_tau_mean	0.0005	0.0216	0.1138	0.5096	0.1685	0.0073	0.5084	0.2675	0.0598	0.5885	0.5096	0.7153	0.7936	0.6116
PA_F427Y	0->1	log_tau_middle	0.1689	0.0081	0.2999	0.0941	0.1189	0.0062	0.0447	0.027	0.0025	0.2	0.0941	0.034	0.1126	0.0214
PA_F427Y	0->1	log_tau_slow	0.1057	0.0803	0.1275	0.3524	0.1772	0.0235	0.685	0.3362	0.0073	0.3854	0.3524	0.5056	0.621	0.5817
PA_F427Y	0->2	A_fast	0.1021	0.0091	0.0	0.0117	0.0475	0.0282	0.0232	0.0017	0.0003	0.002	0.0117	0.0014	0.0009	0.065
PA_F427Y	0->2	A_middle	0.0348	0.0958	0.1372	0.1214	0.0194	0.0232	0.0013	0.0013	0.1652	0.081	0.1214	0.3954	0.1381	0.134
PA_F427Y	0->2	A_slow	0.1335	0.0298	0.0011	0.6241	0.0093	0.0759	0.1134	0.0041	0.2995	0.7141	0.6241	0.4648	0.7526	0.4361
PA_F427Y	0->2	log_tau_fast	0.1261	0.0037	0.0183	0.0721	0.0277	0.0008	0.0001	0.0137	0.0755	0.0903	0.0721	0.1948	0.1428	0.0247
PA_F427Y	0->2	log_tau_mean	0.1697	0.0294	0.0331	0.6442	0.0373	0.023	0.1436	0.0502	0.2487	0.7511	0.6442	0.7396	0.7722	0.5055
PA_F427Y	0->2	log_tau_middle	0.0516	0.0002	0.0001	0.2059	0.0775	0.0053	0.0775	0.0926	0.0816	0.2394	0.2059	0.4478	0.3667	0.1727
PA_F427Y	0->2	log_tau_slow	0.1272	0.0297	0.0094	0.2521	0.0241	0.0001	0.0326	0.0593	0.1131	0.2833	0.2521	0.5591	0.3062	0.216
PA_F427Y	0->3	A_fast	0.3298	0.0318	0.0061	0.1152	0.0056	0.0169	0.0108	0.0057	0.137	0.1642	0.1152	0.1039	0.1444	0.0137
PA_F427Y	0->3	A_middle	0.2545	0.0121	0.0037	0.1109	0.0859	0.1031	0.1327	0.0029	0.019	0.0591	0.1109	0.0217	0.0719	0.2866
PA_F427Y	0->3	A_slow	0.2338	0.4651	0.1158	0.9534	0.2016	0.5475	0.003	0.1123	0.8163	0.8853	0.9534	0.6226	0.7565	0.7127
PA_F427Y	0->3	log_tau_fast	0.3607	0.3485	0.0217	0.6098	0.1045	0.3395	0.0021	0.0897	0.5319	0.626	0.6098	0.3726	0.4396	0.3591
PA_F427Y	0->3	log_tau_mean	0.0167	0.0382	0.2972	0.4253	0.2842	0.0366	0.4573	0.3237	0.0243	0.5679	0.4253	0.6307	0.6715	0.4457
PA_F427Y	0->3	log_tau_middle	0.0196	0.1151	0.0227	0.3726	0.0404	0.137	0.0519	0.0035	0.1475	0.3662	0.3726	0.2338	0.2492	0.3863
PA_F427Y	0->3	log_tau_slow	0.0	0.424	0.6856	0.0129	0.8106	0.5972	0.2413	0.6185	0.2459	0.0018	0.0129	0.042	0.014	0.0064
PA_F427Y	1->0	A_fast	0.0251	0.0195	0.0017	0.2362	0.0209	0.0845	0.1076	0.0001	0.0842	0.2021	0.2362	0.125	0.2264	0.3137
PA_F427Y	1->0	A_middle	0.0881	0.2017	0.0064	0.2291	0.108	0.1984	0.0004	0.0637	0.1519	0.227	0.2291	0.081	0.089	0.1725
PA_F427Y	1->0	A_slow	0.1215	0.1327	0.1132	0.1371	0.2718	0.1356	0.5425	0.5055	0.0043	0.1503	0.1371	0.5019	0.3583	0.3359
PA_F427Y	1->0	log_tau_fast	0.0018	0.0201	0.0716	0.2293	0.0081	0.0873	0.0822	0.0043	0.0498	0.2589	0.2293	0.0386	0.1618	0.2146
PA_F427Y	1->0	log_tau_mean	0.0906	0.3098	0.0899	0.8864	0.1378	0.4272	0.0347	0.0512	0.6546	0.8073	0.8864	0.6084	0.7696	0.7637
PA_F427Y	1->0	log_tau_middle	0.2364	0.436	0.0305	0.7595	0.1918	0.4786	0.0004	0.1144	0.611	0.7273	0.7595	0.4309	0.5151	0.5528
PA_F427Y	1->0	log_tau_slow	0.0295	0.0729	0.0004	0.8517	0.0	0.1026	0.2262	0.0271	0.3548	0.8491	0.8517	0.8929	0.937	0.8725
PA_F427Y	1->2	A_fast	0.0798	0.1451	0.0654	0.1318	0.1518	0.2884	0.0243	0.2159	0.1972	0.1254	0.1318	0.0001	0.0606	0.0424
PA_F427Y	1->2	A_middle	0.121	0.2662	0.1159	0.0116	0.2988	0.1528	0.3577	0.292	0.0516	0.0264	0.0116	0.0468	0.1167	0.0491
PA_F427Y	1->2	A_slow	0.2025	0.0461	0.0774	0.0665	0.0893	0.0827	0.364	0.3654	0.0113	0.0497	0.0665	0.397	0.1441	0.2949
PA_F427Y	1->2	log_tau_fast	0.0515	0.163	0.1068	0.0289	0.2083	0.0785	0.2714	0.1848	0.0194	0.0527	0.0289	0.0442	0.1272	0.0561
PA_F427Y	1->2	log_tau_mean	0.1689	0.4236	0.0963	0.8739	0.2023	0.5191	0.0059	0.1041	0.7214	0.8006	0.8739	0.5465	0.677	0.6867
PA_F427Y	1->2	log_tau_middle	0.0539	0.1063	0.0166	0.6642	0.0191	0.1889	0.0839	0.0031	0.3839	0.6555	0.6642	0.4803	0.6787	0.5709
PA_F427Y	1->2	log_tau_slow	0.0299	0.1953	0.0277	0.7711	0.0575	0.2287	0.091	0.0008	0.4486	0.6951	0.7711	0.742	0.716	0.7974
PA_F427Y	1->3	A_fast	0.5763	0.3035	0.2702	0.0014	0.2702	0.2783	0.6425	0.616	0.1906	0.0008	0.0014	0.1347	0.0502	0.1608
PA_F427Y	1->3	A_middle	0.0006	0.06	0.0306	0.1657	0.0071	0.0134	0.0462	0.0249	0.0411	0.1432	0.1657	0.3244	0.1098	0.2691
PA_F427Y	1->3	A_slow	0.0219	0.1249	0.0	0.1419	0.0287	0.0269	0.0025	0.0047	0.0828	0.1104	0.1419	0.3511	0.0822	0.202
PA_F427Y	1->3	log_tau_fast	0.5635	0.134	0.0092	0.0133	0.0025	0.0047	0.1836	0.0165	0.0921	0.0249	0.0133	0.0962	0.0025	0.0101
PA_F427Y	1->3	log_tau_mean	0.1373	0.1936	0.025	0.4837	0.055	0.2061	0.0059	0.0258	0.3693	0.471	0.4837	0.3674	0.4067	0.3609
PA_F427Y	1->3	log_tau_middle	0.0198	0.0434	0.0007	0.0086	0.0862	0.0162	0.0142	0.0161	0.0033	0.0236	0.0086	0.0067	0.0653	0.0003
PA_F427Y	1->3	log_tau_slow	0.0	0.1893	0.0526	0.005	0.2201	0.0938	0.0525	0.0598	0.0369	0.0007	0.005	0.017	0.0139	0.024
PA_F427Y	2->0	A_fast	0.0858	0.0027	0.003	0.3053	0.0209	0.0252	0.0579	0.0034	0.1664	0.3647	0.3053	0.2222	0.446	0.1765
PA_F427Y	2->0	A_middle	0.557	0.1067	0.0189	0.0408	0.0662	0.0716	0.4718	0.3126	0.0355	0.0167	0.0408	0.2531	0.1922	0.3086
PA_F427Y	2->0	A_slow	0.4442	0.0582	0.0019	0.0432	0.0349	0.0466	0.349	0.245	0.0136	0.0148	0.0432	0.2827	0.176	0.2885
PA_F427Y	2->0	log_tau_fast	0.4351	0.0856	0.0089	0.0189	0.0565	0.073	0.3572	0.2924	0.0255	0.0047	0.0189	0.2043	0.0838	0.2119
PA_F427Y	2->0	log_tau_mean	0.1804	0.0031	0.0804	0.149	0.1883	0.0484	0.0551	0.1575	0.0311	0.2287	0.149	0.4326	0.2712	0.0872
PA_F427Y	2->0	log_tau_middle	0.3945	0.0782	0.0648	0.1046	0.0503	0.023	0.4821	0.2065	0.0161	0.0884	0.1046	0.1757	0.2668	0.3511
PA_F427Y	2->0	log_tau_slow	0.0617	0.0208	0.0566	0.1132	0.0159	0.0083	0.0447	0.0227	0.0515	0.055	0.1132	0.3413	0.1705	0.25
PA_F427Y	2->1	A_fast	0.027	0.2393	0.2287	0.2699	0.1635	0.2201	0.0026	0.0503	0.3411	0.1863	0.2699	0.2978	0.2089	0.264
PA_F427Y	2->1	A_middle	0.0127	0.0003	0.003	0.0069	0.0229	0.0283	0.0011	0.0593	0.0053	0.0056	0.0069	0.1753	0.0254	0.0133
PA_F427Y	2->1	A_slow	0.0866	0.0545	0.1092	0.3035	0.0125	0.1316	0.005	0.0281	0.2945	0.3063	0.3035	0.1623	0.3687	0.1663
PA_F427Y	2->1	log_tau_fast	0.0054	0.1565	0.2159	0.074	0.376	0.4431	0.0195	0.3502	0.1634	0.0359	0.074	0.0369	0.0145	0.0511
PA_F427Y	2->1	log_tau_mean	0.0251	0.0084	0.126	0.3662	0.1627	0.0139	0.2842	0.212	0.0487	0.4567	0.3662	0.5978	0.5592	0.3757
PA_F427Y	2->1	log_tau_middle	0.0448	0.0075	0.085	0.5856	0.0578	0.0039	0.2627	0.1243	0.1431	0.6638	0.5856	0.7791	0.7178	0.5948
PA_F427Y	2->1	log_tau_slow	0.0713	0.0637	0.1515	0.1741	0.0071	0.0413	0.0001	0.0008	0.2195	0.1493	0.1741	0.3039	0.2324	0.1225
PA_F427Y	2->3	A_fast	0.0858	0.0027	0.003	0.3053	0.0209	0.0252	0.0579	0.0034	0.1664	0.3647	0.3053	0.2222	0.446	0.1765
PA_F427Y	2->3	A_middle	0.0466	0.6421	0.407	0.1663	0.7635	0.6982	0.1581	0.4973	0.4344	0.077	0.1663	0.0213	0.0189	0.1246
PA_F427Y	2->3	A_slow	0.0871	0.0022	0.0086	0.2404	0.017	0.0228	0.0352	0.0008	0.1491	0.2907	0.2404	0.1647	0.3645	0.1218
PA_F427Y	2->3	log_tau_fast	0.359	0.8546	0.3346	0.4869	0.634	0.8349	0.1574	0.4935	0.8123	0.3844	0.4869	0.1871	0.1957	0.2622
PA_F427Y	2->3	log_tau_mean	0.0869	0.4824	0.5433	0.0043	0.5643	0.3453	0.3899	0.4088	0.2372	0.0036	0.0043	0.0001	0.0235	0.0002
PA_F427Y	2->3	log_tau_middle	0.1518	0.7765	0.396	0.265	0.767	0.7911	0.1881	0.5428	0.5869	0.1621	0.265	0.0594	0.0551	0.161
PA_F427Y	2->3	log_tau_slow	0.0898	0.0109	0.0153	0.0001	0.0379	0.0057	0.011	0.0004	0.0073	0.0025	0.0001	0.0013	0.0112	0.0349
