## Supporting Document 6 for "Dynamic Gating by the Phenylalanine Clamp Loop Controls Peptide Translocation Through the Anthrax Toxin Nanopore"

1-letter	3-letter	residue	mol_wt	aromaticity	num_rings	Kyte-Doolittle	Hopp-Woods	Cornette	Eisenberg	Rose	Janin	Engelman_GES	Tanford	Song	Ooi	Krantz
A	Ala	Alanine	89.1	0	0	1.8	-0.5	0.2	0.62	0.74	0.3	1.6	500	0.665	-2.06586	-2.06586
C	Cys	Cysteine	121.2	0	0	2.5	-1	4.1	0.29	0.91	0.9	2		1.285	-1.16316	-1.16316
D	Asp	Aspartate	133.1	0	0	-3.5	3	-3.1	-0.9	0.62	-0.6	-9.2		2.389	-9.11492	-9.11492
E	Glu	Glutamate	147.1	0	0	-3.5	3	-1.8	-0.74	0.62	-0.7	-8.2		1.896	-8.71856	-8.71856
F	Phe	Phenylalanine	165.2	1	1	2.8	-2.5	4.4	1.19	0.88	0.5	3.7	2500	3.016	-1.41892	-0.71892
G	Gly	Glycine	75.1	0	0	-0.4	0	0	0.48	0.72	0.3	1		0	-2.40552	-2.40552
H	His	Histidine	155.2	1	1	-3.2	-0.5	0.5	-0.4	0.78	-0.1	-3	500	0.658	-3.42269	-2.72269
I	Ile	Isoleucine	131.2	0	0	4.5	-1.8	4.8	1.38	0.88	0.7	3.1		2.294	-0.44476	-0.44476
K	Lys	Lysine	146.2	0	0	-3.9	3	-3.1	-1.5	0.52	-1.8	-8.8		1.236	-3.03465	-3.03465
L	Leu	Leucine	131.2	0	0	3.8	-1.8	5.7	1.06	0.85	0.5	2.8	1800	2.55	-0.40956	-0.40956
M	Met	Methionine	149.2	0	0	1.9	-1.3	4.2	0.64	0.85	0.4	3.4	1300	2.324	-0.21843	-0.21843
N	Asp	Asparagine	132.1	0	0	-3.5	0.2	-0.5	-0.78	0.63	-0.5	-4.8		1.358	-7.3605	-7.3605
P	Pro	Proline	115.1	0	0	-1.6	0	-2.2	0.12	0.64	-0.3	-0.2			1.05484	1.05484
Q	Glu	Glutamine	146.2	0	0	-3.5	0.2	-2.8	-0.85	0.62	-0.7	-4.1		0.205	-6.79618	-6.79618
R	Arg	Arginine	174.2	0	0	-4.5	3	1.4	-2.53	0.64	-1.4	-12.3		0.624	-6.28329	-6.28329
S	Ser	Serine	105.1	0	0	-0.8	0.3	-0.5	-0.18	0.66	-0.1	0.6	-300	0.533	-4.29532	-4.29532
T	Thr	Threonine	119.1	0	0	-0.7	-0.4	-1.9	-0.05	0.7	-0.2	1.2	400	0.774	-3.3209	-3.3209
V	Val	Valine	117.1	0	0	4.2	-1.5	4.7	1.08	0.86	0.6	2.6	1500	1.685	-0.9026	-0.9026
W	Trp	Tryptophan	204.2	1	2	-0.9	-3.4	1	0.81	0.85	0.3	1.9	3400	4.27	-2.19926	-0.79926
Y	Tyr	Tyrosine	181.2	1	1	-1.3	-2.3	3.2	0.26	0.76	-0.4	-0.7	2300	3.576	-3.9161	-3.2161
